# Noroviruses subvert the core stress granule component G3BP1 to promote viral VPg-dependent translation

**DOI:** 10.1101/571455

**Authors:** Myra Hosmillo, Jia Lu, Michael R. McAllaster, James B. Eaglesham, Xinjie Wang, Edward Emmott, Patricia Domingues, Yasmin Chaudhry, Timothy J Fitzmaurice, Matthew K.H. Tung, Marc Panas, Gerald McInerney, Nicholas Locker, Craig B. Willen, Ian Goodfellow

## Abstract

Knowledge of the host factors required for norovirus replication has been hindered by the challenges associated with culturing human noroviruses. We have combined proteomic analysis of the viral translation and replication complexes with a CRISPR screen, to identify host factors required for norovirus infection. The core stress granule component G3BP1 was identified as a host factor essential for efficient human and murine norovirus infection, demonstrating a conserved function across the *Norovirus* genus. Furthermore, we show that G3BP1 functions in the novel paradigm of viral VPg-dependent translation initiation, contributing to the assembly of translation complexes on the VPg-linked viral positive sense RNA genome by facilitating 40S recruitment. Our data suggest that G3BP1 functions by providing viral RNA a competitive advantage over capped cellular RNAs, uncovering a novel function for G3BP1 in the life cycle of positive sense RNA viruses and identifying the first host factor with pan-norovirus pro-viral activity.
