## Supplementary Table 1 for "Noroviruses subvert the core stress granule component G3BP1 to promote viral VPg-dependent translation"

### Sheet: NV VPg Compared to GFP
Protein IDs	Protein names	Gene names	Peptides	Unique peptides	Peptides 4	Peptides 5	Peptides 6	Sequence coverage [%]	Score	Log2 M/L 4	Log2 H/L 5	Log2 M/L 6	Ratio M/L variability [%] 4	Ratio H/L variability [%] 5	Ratio M/L variability [%] 6	Ratio M/L count 4	Ratio H/L count 5	Ratio M/L count 6
A0A0B4J1Z1;C9JAB2;Q16629	Serine/arginine-rich splicing factor 7	SRSF7	5	4	3	2	4	33.6	9.5508	5.06785		5.01672	52.825	NaN	52.064	2	1	2
O60506;F6UXX1	Heterogeneous nuclear ribonucleoprotein Q	SYNCRIP	16	2	9	8	8	28.1	121.72	4.49934		3.94035	24.167	NaN	34.802	3	1	2
G3V576;G3V4W0;B4DY08;B2R5W2;G3V4C1;G3V2Q1;P07910;G3V555;G3V575;G3V5X6;G3V3K6;G3V251;B4DSU6;A0A0G2JPF8;A0A0G2JNQ3;P0DMR1;O60812;B7ZW38;B2RXH8;G3V4M8;G3V2H6;G3V5V7;G3V2D6	Heterogeneous nuclear ribonucleoproteins C1/C2;Heterogeneous nuclear ribonucleoprotein C-like 4;Heterogeneous nuclear ribonucleoprotein C-like 1;Heterogeneous nuclear ribonucleoprotein C-like 3;Heterogeneous nuclear ribonucleoprotein C-like 2	HNRNPC;HNRNPCL4;HNRNPCL1;HNRNPCL3;HNRNPCL2	11	11	6	6	6	38.1	65.362	3.35106		3.49812	43.874	NaN	65.36	2	0	2
Q9NR30	Nucleolar RNA helicase 2	DDX21	20	18	7	8	9	29.4	299.85	3.17986		2.54104	23.467	NaN	3.1882	2	1	2
P62857	40S ribosomal protein S28	RPS28	2	2	2	1	2	30.4	137.48	2.27665		2.17322	5.02	NaN	19.758	2	1	2
E7EUU4;A0A0A0MR52;C9K073;C9J2Z7;H7C044;H7C0V6;C9JHW9;C9JIH5;C9JWH7;C9J556;REV__F5H7J8;C9JSU8;C9JWW9;REV__Q8NEG2;REV__C9JQZ6;REV__J3KQX6		EIF4G1	69	1	49	52	49	38.3	323.31	6.9166	7.12216	6.68552	35.042	70.655	112.92	6	11	6
P11940;E7EQV3;A0A087WTT1;E7ERJ7;Q9H361;H0YBN4;E5RGH3;H0YAP2;E5RJB9;H0YAS6;H0YB75;E5RH24;Q4VXU2;H0YAS7;H0YC10;E5RHG7;H0YAW6;E5RGC4;E5RFD8;Q96DU9	Polyadenylate-binding protein 1;Polyadenylate-binding protein	PABPC1	32	8	24	23	26	44.2	323.31	6.32456	6.20265	6.23362	26.447	37.985	20.618	8	12	11
NV_VPgF137A;NV_VPg		VPg	16	16	14	15	14	52.9	323.31	5.28047	6.18945	5.29267	23.148	45.551	79.73	4	4	5
B0QY89;Q9Y262;B0QY90;C9JHP4;C9K0Q7;H7C3A0;H0Y7E6	Eukaryotic translation initiation factor 3 subunit L	EIF3L	25	25	17	14	16	39.7	323.31	5.88989	6.02954	5.72713	54.019	93.783	79.359	4	3	4
Q14152	Eukaryotic translation initiation factor 3 subunit A	EIF3A	54	54	30	32	30	37.5	323.31	6.02379	5.94101		27.215	77.665	NaN	2	3	1
P60842;J3KT12;J3QS69;J3KTB5;J3QL43;J3KSZ0;J3QR64;J3KTN0;J3QLN6;J3KS25;J3QKZ9;J3QL52;J3KT04;J3KS93;J3QQP0;E7EMV8;E9PBH4;F8WE11;C9JUF0	Eukaryotic initiation factor 4A-I	EIF4A1	25	13	21	21	17	54.2	323.31	6.29109	5.9006	5.92015	84.842	77.001	44.188	11	14	4
P60228;E5RGA2;H0YBR5;H0YAW4;E5RHS5;E5RIT4;E5RII3;E5RIP5;E5RJ25;H0YBP5	Eukaryotic translation initiation factor 3 subunit E	EIF3E	21	21	17	16	17	47.6	323.31	6.08511	5.8672	5.62568	4.295	19.05	14.57	2	2	6
B1ANR0;Q13310;H0YEQ8;B1ANR1	Polyadenylate-binding protein;Polyadenylate-binding protein 4	PABPC4	32	1	20	22	26	41.5	284.03		5.83443	6.56502	NaN	49.651	16.428	1	3	2
Q14444;A0A087X082;E9PLA9;G3V153	Caprin-1	CAPRIN1	10	10	8	8	6	13.4	309.34	5.97205	5.73587	5.927	3.5363	73.025	7.014	2	3	3
P62424;Q5T8U2;Q5T8U3	60S ribosomal protein L7a	RPL7A	18	18	10	11	12	45.5	323.31	3.80416	5.43736	4.18031	163.59	20.562	179.72	3	3	3
Q13283;E5RIZ6;E5RI46;E5RIF8;E5RH42;E5RJU8;E5RH00	Ras GTPase-activating protein-binding protein 1	G3BP1	16	14	11	9	8	38.6	323.31	5.647	5.42307	5.39767	85.339	33.21	37.527	3	3	2
P62917;E9PKZ0;E9PKU4;E9PP36;G3V1A1	60S ribosomal protein L8	RPL8	8	8	4	3	5	22.6	112.35	4.07758	5.21909		227.71	128.88	NaN	2	2	1
C9JXB8;C9JNW5;P83731	60S ribosomal protein L24	RPL24	6	6	6	4	6	41.3	202.29	4.34248	5.16426	4.44453	14.876	19.827	13.44	3	2	3
M0R117;Q02543;M0R3D6;M0R1A7;M0R0P7	60S ribosomal protein L18a	RPL18A	9	9	7	6	4	46.8	222.24	4.03025	5.07498	4.13315	12.919	15.927	11.743	2	3	2
Q99613;B5ME19;H3BPE4;H3BPE3;H3BTY8	Eukaryotic translation initiation factor 3 subunit C;Eukaryotic translation initiation factor 3 subunit C-like protein	EIF3C;EIF3CL	29	29	21	19	23	31.9	323.31	5.68342	5.06281	5.63639	45.536	29.053	27.658	3	3	3
P62906	60S ribosomal protein L10a	RPL10A	10	10	6	5	6	39.6	224.13	3.88557	5.06208	3.8126	21.245	111.67	14.852	2	2	2
P67809;A0A087X1S2;H0Y449;C9J5V9;Q9Y2T7	Nuclease-sensitive element-binding protein 1	YBX1	16	10	12	12	12	52.8	323.31	5.38004	4.99503		33.329	73.768	NaN	2	3	1
J3QQ67;Q07020;G3V203;H0YHA7;F8VYV2;F8VUA6;A0A075B7A0;F8VXR6	60S ribosomal protein L18	RPL18	8	8	6	7	7	42.1	261.54		4.99499	3.27078	NaN	69.867	7.4628	1	4	2
P36578;H3BM89;H3BTP7;H3BU31	60S ribosomal protein L4	RPL4	21	21	11	12	8	46.1	231.11	3.56767	4.88962	2.1624	129.12	34.343	142.44	3	3	2
P22626;A0A087WUI2	Heterogeneous nuclear ribonucleoproteins A2/B1	HNRNPA2B1	16	16	12	13	12	55.5	323.31	5.03122	4.8773	4.77394	14.79	56.943	27.102	2	7	6
P46776;E9PJD9;E9PLL6;E9PLX7	60S ribosomal protein L27a	RPL27A	5	5	4	4	3	34.5	116.89		4.84338	4.11977	NaN	14.73	2.3143	1	2	2
E7EPB3;P50914	60S ribosomal protein L14	RPL14	5	5	4	5	4	41.9	127.15	3.93263	4.82497		19.151	61.596	NaN	3	3	1
F8W6I7;P09651;F8VTQ5;F8VZ49;Q32P51;H0YH80;F8W646;F8VYN5	Heterogeneous nuclear ribonucleoprotein A1;Heterogeneous nuclear ribonucleoprotein A1, N-terminally processed;Heterogeneous nuclear ribonucleoprotein A1-like 2	HNRNPA1;HNRNPA1L2	15	15	9	9	10	48.5	304.36	4.85449	4.7903	4.4138	59.512	84.785	38.567	7	13	8
Q08211	ATP-dependent RNA helicase A	DHX9	30	30	15	20	14	27.3	313.07	4.63424	4.77547	4.52406	27.675	59.003	23.913	2	4	3
P18124;A8MUD9;C9JIJ5;C9JZ88	60S ribosomal protein L7	RPL7	15	15	6	11	8	44.4	89.744		4.76734	3.67141	NaN	54.262	80.789	1	4	3
E5RI99;P62888;A0A0B4J213;E5RJH3;A0A0C4DH44	60S ribosomal protein L30	RPL30	6	6	6	6	6	58.8	323.31	3.31372	4.73763	3.16128	26.485	14.585	22.405	2	2	2
P42766;F2Z388	60S ribosomal protein L35	RPL35	3	3	2	2	2	26	142.89		4.73455	4.21901	NaN	92.236	41.752	1	2	2
P26373;J3QSB4;H3BUK8;H3BTH3;J3KS98	60S ribosomal protein L13	RPL13	7	7	5	5	5	34.1	323.31	3.7041	4.7062	3.7252	29.194	29.849	14.424	5	4	4
P39023;G5E9G0;B5MCW2;H7C422;H7C3M2;F8WCR1;Q92901	60S ribosomal protein L3	RPL3	13	13	8	10	10	28.5	145.13	3.8506	4.70526	4.21397	187.39	159.83	33.208	5	6	3
P61254;J3QRI7;J3QQQ9;J3QQV1;J3KTJ8;E5RIT6;J3QRC4;J3KSS0;E5RHH1;J3KS10	60S ribosomal protein L26	RPL26;RPL26L1	10	2	8	10	6	48.3	107.25	4.02521	4.69282	4.03949	19.688	26.444	15.176	3	3	2
P62753;A2A3R7;A2A3R5	40S ribosomal protein S6	RPS6	5	5	3	4	4	19.3	276.51		4.67452	3.90092	NaN	54.918	46.956	0	4	2
I3L3P7;P62244;I3L246;H3BN98;H3BV27;H3BT37;I3L303;H3BVC7	40S ribosomal protein S15a	RPS15A	6	6	5	6	5	59	100.39	4.40722	4.65901	4.31817	64.191	56.147	64.783	2	3	2
P62241;Q5JR95	40S ribosomal protein S8	RPS8	12	12	7	10	6	58.2	323.31	3.88196	4.65002	3.88118	11.926	40.453	32.982	5	4	4
P62280;M0QZC5;M0R1H5;M0R1H6	40S ribosomal protein S11	RPS11	14	14	8	10	8	57.6	64.636	4.22365	4.62813	3.7967	132.52	107.61	174.83	8	6	6
P61353;K7ELC7;K7EQQ9;K7ERY7	60S ribosomal protein L27	RPL27	6	6	5	4	3	43.4	76.463	3.64685	4.57809	3.43989	12.939	23.656	14.574	4	4	2
P62701;C9JEH7;Q8TD47;P22090	40S ribosomal protein S4, X isoform	RPS4X	16	16	10	10	13	56.7	243.19	4.43949	4.55759	3.87214	236.6	63.859	70.791	2	6	7
P62081;B5MCP9	40S ribosomal protein S7	RPS7	6	6	5	4	3	23.2	12.453	4.00513	4.49768	3.73812	10.752	38.835	8.9427	3	2	3
K7ERI7;P35268;K7EP65;K7EKS7;K7ELC4;K7EMH1;K7EJT5	60S ribosomal protein L22	RPL22	4	4	2	2	2	42.1	66.029	3.65489	4.43836		18.691	36.503	NaN	2	2	1
P62277;J3KMX5;E9PS50	40S ribosomal protein S13	RPS13	8	8	3	3	3	49.7	230.64	4.15769	4.42781	4.00477	7.5534	5.8857	2.2549	2	2	2
P05388;F8VWS0;Q8NHW5;F8VU65;F8VPE8;G3V210;F8VQY6;F8VRK7;F8VW21;F8VWV4;F8VS58;F8VZS0;F8W1K8	60S acidic ribosomal protein P0;60S acidic ribosomal protein P0-like	RPLP0;RPLP0P6	11	11	6	6	7	40.7	250.23	3.31497	4.42533	3.25991	27.01	52.923	21.946	5	5	5
P84103;A0A087X2D0	Serine/arginine-rich splicing factor 3	SRSF3	7	6	3	6	4	36	80.977		4.39314	3.58652	NaN	154.44	49.739	1	2	2
A0A024R4M0;P46781;B5MCT8;C9JM19;F2Z3C0;A8MXK4	40S ribosomal protein S9	RPS9	11	11	8	6	8	41.2	70.075	4.16848	4.31288	4.11678	14.015	68.134	8.3835	4	4	5
H7BY10;K7EJV9;K7ERT8;A8MUS3;P62750;K7EMA7	60S ribosomal protein L23a	RPL23A	8	8	5	7	7	34.2	126.53	3.44414	4.27851	3.16749	0.59484	79.599	36.967	2	5	6
A0A0D9SFB3;A0A0D9SG12;A0A0D9SF53;O00571;O15523;A0A0J9YVQ7;A0A087WVZ1;A0A0J9YYH6;C9J081;B4DLA0;C9J8G5;D6RCM4;Q9NQI0;A0A087WX09;H0Y960	ATP-dependent RNA helicase DDX3X;ATP-dependent RNA helicase DDX3Y	DDX3X;DDX3Y	22	21	14	12	13	39.1	317.99	4.76495	4.27038	4.62352	43.482	96.936	48.796	6	5	6
Q9NZI8	Insulin-like growth factor 2 mRNA-binding protein 1	IGF2BP1	22	20	19	17	14	46.1	323.31	5.19543	4.26491	5.44652	56.419	67.914	20.136	3	6	3
P61247;D6RG13;D6RAT0;D6RB09;E9PFI5;H0Y9Y4;H0Y8L7;D6R9B6;D6RAS7;D6RED7;D6RI02;D6RGE0	40S ribosomal protein S3a	RPS3A	13	13	7	11	7	51.5	82.826	3.9606	4.22674	3.55311	3.2664	62.244	10.334	2	4	4
Q14103;H0YA96;H0Y8G5;D6RAF8;D6RF44;D6RBQ9;D6RD83	Heterogeneous nuclear ribonucleoprotein D0	HNRNPD	12	11	6	6	6	36.3	120.67	4.81819	4.22612	4.32869	172.43	73.188	178.62	4	4	4
P62913;Q5VVC8;Q5VVC9	60S ribosomal protein L11	RPL11	7	7	6	6	7	37.1	255.11	3.72094	4.21171	3.47975	95.322	83.214	57.018	3	6	3
P15880;H0YEN5;E9PQD7;I3L404;E9PM36;E9PMM9;E9PPT0;H3BNG3;H0YE27	40S ribosomal protein S2	RPS2	13	13	8	6	7	42.7	182.69	3.87568	4.19061	3.69588	25.308	50.462	23.947	3	3	2
P52272;A0A087X0X3;M0R019;M0R2T0;M0R0N3;M0R2I7;M0QYQ7;M0R0Y6;M0QY96;M0QYL3	Heterogeneous nuclear ribonucleoprotein M	HNRNPM	32	17	20	23	21	50.4	281.94	3.38184	4.18785	3.49006	140.74	64.106	124.17	6	6	8
Q12906;K7EQR9;K7EKJ9;Q96SI9;K7EQ75;K7ERM6;K7ENK6;K7EM82;K7EJ09;K7ER69	Interleukin enhancer-binding factor 3	ILF3	15	15	9	10	10	19	121.36	2.20983	4.18325	3.93272	138.17	120.55	122.71	2	3	3
P06748;E5RI98;E5RGW4	Nucleophosmin	NPM1	8	8	4	4	3	36.7	323.31	3.18572	4.18158	3.06126	22.613	31.496	23.504	5	5	4
P30050	60S ribosomal protein L12	RPL12	6	6	4	4	3	54.5	323.31	3.26568	4.12961	3.17631	35.958	39.635	2.2481	3	4	2
J3KTA4;P17844;J3QSF1;J3KRZ1;J3QRQ7;J3QR02;J3KRX8;X6RLV5	Probable ATP-dependent RNA helicase DDX5	DDX5	27	19	17	23	18	39.6	286.16	4.19077	4.1254	4.04045	30.291	69.351	81.94	8	12	7
P62851	40S ribosomal protein S25	RPS25	6	6	4	5	4	38.4	231.32	3.87578	4.09356	3.55004	166.43	94.025	29.84	4	5	3
P19338;H7BY16;C9JYW2;C9JLB1;C9J1H7;C9JWL1	Nucleolin	NCL	21	21	10	13	10	27.2	323.31	3.39273	3.98586	3.20892	22.054	69.52	135.16	7	11	6
P62269;A0A0G2JQH2;Q5GGW2;J3JS69	40S ribosomal protein S18	RPS18	12	12	9	10	9	54.6	323.31	3.87657	3.9619	3.77684	23.384	87.119	49.028	8	10	9
H3BLZ8;Q92841;A0A0U1RQJ0	Probable ATP-dependent RNA helicase DDX17	DDX17	21	13	13	17	15	35.6	323.31		3.95541	4.09542	NaN	80.57	12.266	1	3	3
P39019;M0R2L9;M0QXK4;M0QYF7;M0R140;A0A075B6E2	40S ribosomal protein S19	RPS19	10	10	7	7	6	49.7	100.66	3.84207	3.8748	3.64824	79.195	91.715	54.879	4	7	5
P62249;M0R210;A0A087WZ27;M0R3H0;M0R1M5;M0QX76;Q6IPX4	40S ribosomal protein S16	RPS16;ZNF90	9	9	5	6	7	54.1	157.21	3.6241	3.85699	3.23488	67.83	88.417	102.55	4	4	5
Q15233;H7C367;C9JYS8;C9IZL7;C9J4X2	Non-POU domain-containing octamer-binding protein	NONO	19	18	8	7	7	43.7	309.37	4.02148	3.80395	4.51299	14.923	100.09	59.629	3	4	5
P38919;I3L3H2	Eukaryotic initiation factor 4A-III;Eukaryotic initiation factor 4A-III, N-terminally processed	EIF4A3	16	11	10	11	8	28.5	165.8	4.3335	3.79015		4.8932	49.928	NaN	2	2	0
Q00839;Q5RI18	Heterogeneous nuclear ribonucleoprotein U	HNRNPU	21	21	14	14	12	26.1	323.31	3.87971	3.77747	3.63006	58.37	76.426	44.667	8	11	9
P23246;H0Y9K7;H0Y9U2	Splicing factor, proline- and glutamine-rich	SFPQ	22	21	10	8	7	37.2	281.23	4.26776	3.73541		40.417	70.834	NaN	3	3	0
P62829;C9JD32;J3KT29;J3KTJ3;B9ZVP7;J3QQT9	60S ribosomal protein L23	RPL23	6	6	3	3	4	50	55.091	3.36513	3.72378	2.92998	46.543	32.538	28.792	2	2	4
A0A0U1RRM4;P26599;A6NLN1;A0A0D9SF20;K7EKJ7;K7EK45;A0A087WUW5;K7ELW5;K7ES59;A0A087WU68;X6R242;O95758	Polypyrimidine tract-binding protein 1	PTBP1	9	9	5	6	7	16.7	103.11		3.69977	4.14331	NaN	56.766	49.215	1	3	2
P23396;E9PL09;E9PPU1;F2Z2S8;H0YCJ7;H0YF32;H0YEU2;E9PQ96;E9PJH4;E9PK82;E9PSF4;E9PQX2;H0YES8;E9PJN9	40S ribosomal protein S3	RPS3	19	19	9	12	7	68.3	323.31	3.63552	3.62656	3.52281	11.895	23.74	37.795	7	9	6
H0YN88;A0A075B716;P08708;H0YN73	40S ribosomal protein S17	RPS17	3	3	3	3	3	16.2	20.222		3.61259	3.49262	NaN	42.755	174.69	1	2	4
A0A087WXM6;J3QQT2;J3KRX5;A0A0A6YYL6;P18621;A0A087WY81;J3KRB3;A0A087WWH0;J3QS96;J3QLC8;A0A0A0MRF8;J3KSJ0	60S ribosomal protein L17	RPL17;RPL17-C18orf32	5	5	4	5	4	26	48.684		3.50602	2.7144	NaN	70.713	219.01	1	2	3
P25398	40S ribosomal protein S12	RPS12	6	6	5	4	4	40.2	18.054	3.78545	3.44665	3.49659	4.1227	108.69	2.5382	3	3	2
G8JLB6;P31943;E9PCY7;D6RIT2;D6RIU0;D6RBM0;E7EQJ0;D6RAM1;D6R9T0;D6RFM3;D6RDU3;D6RJ04;D6RIH9;E7EN40;H0YB39;D6RDL0;E5RGV0;H0YBD7;D6RF17;H0YBG7;D6R9D3;E5RGH4;E5RJ94;H0YAQ2	Heterogeneous nuclear ribonucleoprotein H;Heterogeneous nuclear ribonucleoprotein H, N-terminally processed	HNRNPH1	15	10	7	7	8	43.2	311.21		3.44255	3.67243	NaN	9.8708	14.765	1	4	2
P09874;Q5VX84;Q5VX85	Poly [ADP-ribose] polymerase 1	PARP1	39	39	17	20	16	38.8	323.31	2.49203	2.96316	1.92086	70.893	82.231	115.78	5	13	7
P41091;Q2VIR3;F8W810;H7BZU1	Eukaryotic translation initiation factor 2 subunit 3;Putative eukaryotic translation initiation factor 2 subunit 3-like protein	EIF2S3;EIF2S3L	13	13	6	6	5	33.9	44.005		2.77425	2.60763	NaN	51.607	44.061	0	2	2
P61978;Q5T6W2;S4R457;S4R359	Heterogeneous nuclear ribonucleoprotein K	HNRNPK	15	15	9	10	7	43.4	323.31	3.10672	2.6301	3.31095	38.928	52.999	136.35	4	6	3
P62318;H3BT13	Small nuclear ribonucleoprotein Sm D3	SNRPD3	4	4	2	2	2	37.3	32.904	2.37284	2.39723		35.123	77.353	NaN	2	2	1
Q8NC51	Plasminogen activator inhibitor 1 RNA-binding protein	SERBP1	15	15	11	9	11	37.5	323.31	2.40996	2.37859	2.04324	71.743	100.42	96.169	7	10	9
P10412;P16402;P22492;Q02539	Histone H1.4;Histone H1.3	HIST1H1E;HIST1H1D	8	1	5	7	6	24.7	55.994	1.54691	2.25722	2.87338	162.91	62.489	156.82	5	6	5
P13010;C9JZ81;H7C0H9	X-ray repair cross-complementing protein 5	XRCC5	19	19	5	6	4	24.3	154.86		2.12899	2.51876	NaN	42.228	2.1067	1	4	2
P60866;E5RJX2;E5RIP1;G3XAN0	40S ribosomal protein S20	RPS20	4	4	3	3	1	28.6	87.244	1.99671	2.06143		38.431	102	NaN	3	4	1
P63173;J3KT73;J3QL01;J3KSP2	60S ribosomal protein L38	RPL38	5	5	3	3	3	50	21.835		1.92729	1.54755	NaN	96.275	73.552	1	2	2
P12956;B1AHC9	X-ray repair cross-complementing protein 6	XRCC6	21	21	5	9	5	40.1	119.28		1.84567	2.14639	NaN	46.289	44.347	1	3	3
A0A0G2JIW1;P0DMV9;P0DMV8;V9GZ37	Heat shock 70 kDa protein 1B;Heat shock 70 kDa protein 1A	HSPA1B;HSPA1A	26	14	20	18	20	44.7	323.31	1.78555	1.64353	1.59975	108.88	82.983	103.22	22	27	22
P11142;E9PKE3;E9PN89;E9PNE6;A8K7Q2;E9PLF4;E9PQQ4;E9PQK7;E9PK54;E9PPY6;P54652;E9PI65;E9PN25;E9PS65;E9PM13	Heat shock cognate 71 kDa protein	HSPA8	27	24	18	21	20	41.2	323.31	1.51273	1.35699	1.45312	123.86	62.624	123.7	19	25	25
Q9P258	Protein RCC2	RCC2	16	16	4	2	2	33.7	50.359	1.12763	1.09916	0.845269	76.142	1.1947	19.97	4	2	2
P38646;D6RJI2;D6RA73;H0YBG6;H0Y8S0	Stress-70 protein, mitochondrial	HSPA9	18	18	8	9	9	33.7	316.08	1.56404	0.845189	1.1501	34.818	58.512	23.007	4	6	5
P05141;Q9H0C2	ADP/ATP translocase 2;ADP/ATP translocase 2, N-terminally processed	SLC25A5	14	5	8	7	6	40.9	105.31	0.975924	0.827087	0.973721	22.435	84.248	32.784	5	8	6
P61221;D6R9I9;H0Y990;D6RGF4	ATP-binding cassette sub-family E member 1	ABCE1	4	4	1	1	1	9.3	28.224	1.30363	0.731096		30.136	26.145	NaN	2	2	1
P12236	ADP/ATP translocase 3;ADP/ATP translocase 3, N-terminally processed	SLC25A6	12	2	8	6	5	35.9	12.657	0.672923	0.714839		15.9	6.4281	NaN	2	2	1
C9J9K3;A0A0C4DG17;P08865;F8WD59	40S ribosomal protein SA	RPSA	11	11	7	6	5	50.4	192.18	1.29813	0.623773	0.992986	12.161	99.49	26.331	2	5	4
P63244;J3KPE3;H0Y8W2;H0YAF8;D6RHH4;H0YAM7;D6RAC2;D6RFX4;D6R9Z1;D6R9L0;D6REE5;H0Y8R5;D6RBD0;D6RAU2;E9PD14;D6RFZ9;D6RF23;H0Y9P0;D6RGK8;D6R909;D6RHJ5	Guanine nucleotide-binding protein subunit beta-2-like 1;Guanine nucleotide-binding protein subunit beta-2-like 1, N-terminally processed	GNB2L1	14	14	7	7	7	55.2	323.31	1.1696	0.516419	1.04852	149.53	96.362	26.938	5	4	4
P11021	78 kDa glucose-regulated protein	HSPA5	19	18	8	10	8	35.9	323.31	0.962142	0.509645	0.719753	28.643	71.586	28.201	4	6	4

### Sheet: MNV VPg Compared to GFP
Protein IDs	Protein names	Gene names	Peptides	Unique peptides	Peptides 1	Peptides 2	Peptides 3	Sequence coverage [%]	Score	Log2 M/L 1	Log2 M/L 2	Log2 H/L 3	Ratio M/L variability [%] 1	Ratio M/L variability [%] 2	Ratio H/L variability [%] 3	Ratio M/L count 1	Ratio M/L count 2	Ratio H/L count 3
Q86V81;E9PB61	THO complex subunit 4	ALYREF	4	4	3	2	3	22.2	115.31		1.71035	1.80991	NaN	29.135	36.26	1	2	2
Q9Y224;G3V4C6;H0YJB9;G3V4E7	UPF0568 protein C14orf166	C14orf166	7	7	3	3	1	33.2	16.629	2.05419	2.26219		70.731	11.953	NaN	2	4	1
F1T0B3;A0A087X2G1;Q92499	ATP-dependent RNA helicase DDX1	DDX1	16	16	6	6	4	29.3	136.4	1.88186	2.35358	1.40469	15.765	10.926	40.701	3	3	3
H3BLZ8;Q92841;A0A0U1RQJ0	Probable ATP-dependent RNA helicase DDX17	DDX17	21	13	14	14	11	35.6	323.31	1.38852	2.00741	1.69006	38.234	14.106	69.481	9	9	8
J3KTA4;P17844;J3QSF1;J3KRZ1;J3QRQ7;J3QR02;J3KRX8;X6RLV5	Probable ATP-dependent RNA helicase DDX5	DDX5	27	19	16	12	13	39.6	286.16	1.27882	1.90462	1.90254	25.399	11.841	55.394	16	14	12
Q14152	Eukaryotic translation initiation factor 3 subunit A	EIF3A	54	54	33	29	28	37.5	323.31	3.28343	3.38474	3.05946	54.722	14.254	72.702	23	21	13
P55884;C9JZG1;C9JQN7	Eukaryotic translation initiation factor 3 subunit B	EIF3B	32	32	25	26	19	40.9	323.31	3.24885	3.37879	3.03074	47.576	43.653	49.422	22	20	10
Q99613;B5ME19;H3BPE4;H3BPE3;H3BTY8	Eukaryotic translation initiation factor 3 subunit C;Eukaryotic translation initiation factor 3 subunit C-like protein	EIF3C;EIF3CL	29	29	24	22	23	31.9	323.31	3.33457	3.42895	3.10563	74.897	39.674	104.78	18	17	16
O15371;B0QYA5;B0QYA4;B0QYA8;B0QYA6;A0A0D9SGB5	Eukaryotic translation initiation factor 3 subunit D	EIF3D	17	17	13	10	8	39.1	167.12	3.03824	3.35092		31.251	58.125	NaN	5	8	1
P60228;E5RGA2;H0YBR5;H0YAW4;E5RHS5;E5RIT4;E5RII3;E5RIP5;E5RJ25;H0YBP5	Eukaryotic translation initiation factor 3 subunit E	EIF3E	21	21	18	18	12	47.6	323.31	3.24822	3.39684	3.02127	64.27	57.025	72.587	15	16	9
O00303;H0YDT6;E9PQV8;A0A0D9SEZ9	Eukaryotic translation initiation factor 3 subunit F	EIF3F	10	10	9	9	6	33.9	323.31	3.30495	3.46362	3.15531	21.069	16.939	17.35	8	8	2
O75821;K7EL20;K7ER90;K7ENA8;K7EP16;K7EL60;K7ENH0	Eukaryotic translation initiation factor 3 subunit G	EIF3G	15	15	10	11	7	49.4	323.31	3.3553	3.41061	2.80608	86.957	11.574	93.899	6	6	3
B3KS98;O15372;A0A087WZK9;E5RJT0;E5RGU4;E5RFW7;E5RFH0;E5RHC7;E5RH59	Eukaryotic translation initiation factor 3 subunit H	EIF3H	16	16	13	11	6	44.5	106.26	3.26263	3.36387		70.44	63.872	NaN	5	8	0
Q13347;Q5TFK1	Eukaryotic translation initiation factor 3 subunit I	EIF3I	12	12	10	8	8	49.5	202.02	2.99863	3.27989		50.157	11.495	NaN	4	6	1
O75822;H0YGJ7;H0YLP3	Eukaryotic translation initiation factor 3 subunit J	EIF3J	8	8	4	4	4	28.7	20.205	3.25367	3.43683		15.415	20.831	NaN	3	2	0
Q9UBQ5;K7ES31;K7ERF1;K7EQM4;A0A087WVB9;B4DQ48;K7EK53	Eukaryotic translation initiation factor 3 subunit K	EIF3K	6	6	4	4	4	34.4	25.139	3.34483	3.6412	3.13251	32.871	25.322	123.67	2	3	2
B0QY89;Q9Y262;B0QY90;C9JHP4;C9K0Q7;H7C3A0;H0Y7E6	Eukaryotic translation initiation factor 3 subunit L	EIF3L	25	25	22	21	18	39.7	323.31	3.26665	3.37407	3.06867	16.424	90.119	86.569	14	18	10
Q7L2H7;J3KNJ2;E9PN86;H0YCQ8;E9PRY0;E7ESM3	Eukaryotic translation initiation factor 3 subunit M	EIF3M	18	18	13	10	8	47.6	323.31	3.22228	3.47444	3.6774	82.557	126.52	187.95	10	7	2
P60842;J3KT12;J3QS69;J3KTB5;J3QL43;J3KSZ0;J3QR64;J3KTN0;J3QLN6;J3KS25;J3QKZ9;J3QL52;J3KT04;J3KS93;J3QQP0;E7EMV8;E9PBH4;F8WE11;C9JUF0	Eukaryotic initiation factor 4A-I	EIF4A1	25	13	23	21	21	54.2	323.31	3.45246	3.5741	3.48929	109.69	113.05	127.85	23	25	18
Q14240;E7EQG2;J3KSN7	Eukaryotic initiation factor 4A-II;Eukaryotic initiation factor 4A-II, N-terminally processed	EIF4A2	23	11	18	18	16	46.7	224.9	3.58976	3.61506	4.14763	12.764	8.7677	95.79	2	4	2
P06730;D6RBW1;H0Y8J7;D6RFJ3	Eukaryotic translation initiation factor 4E	EIF4E	8	8	6	6	4	40.1	171.69	3.25666	3.36415	3.15186	9.6361	8.7142	84.31	4	6	4
E7EUU4;A0A0A0MR52;C9K073;C9J2Z7;H7C044;H7C0V6;C9JHW9;C9JIH5;C9JWH7;C9J556;REV__F5H7J8;C9JSU8;C9JWW9;REV__Q8NEG2;REV__C9JQZ6;REV__J3KQX6		EIF4G1	69	1	54	46	49	38.3	323.31	3.62831	3.59944	3.76373	96.2	78.191	121.15	31	28	30
A0A0U1RQK7		EIF4G3	53	2	36	28	27	31.7	323.31	3.52895	3.74631	3.62035	48.736	14.22	121.24	15	6	8
Q15717;M0QZR9;M0R055	ELAV-like protein 1	ELAVL1	8	7	6	8	4	33.1	128.49	2.16011	2.68181	1.18098	32.321	13.782	66.907	7	6	4
B4DXZ6;P51114;E9PFF5;E7EU85;C9JAJ4;C9JZE0;C9JY20;C9J5B4;C9IZ22;H7C4S4	Fragile X mental retardation syndrome-related protein 1	FXR1	12	10	3	6	4	23.7	31.312		1.82489	1.76515	NaN	12.884	90.165	1	4	3
Q13283;E5RIZ6;E5RI46;E5RIF8;E5RH42;E5RJU8;E5RH00	Ras GTPase-activating protein-binding protein 1	G3BP1	16	14	12	10	8	38.6	323.31	1.97992	2.51301	1.65535	31.966	55.813	67.747	11	8	6
Q9UN86;D6RAC7;D6RB17;D6RGJ4;D6RBM9;D6REX8;D6RBR0;D6RE13;D6RBW8;D6R9X5;D6R9A4	Ras GTPase-activating protein-binding protein 2	G3BP2	12	10	5	2	7	29.5	121.41	2.52877		1.78476	39.717	NaN	45.924	4	0	3
F8W6I7;P09651;F8VTQ5;F8VZ49;Q32P51;H0YH80;F8W646;F8VYN5	Heterogeneous nuclear ribonucleoprotein A1;Heterogeneous nuclear ribonucleoprotein A1, N-terminally processed;Heterogeneous nuclear ribonucleoprotein A1-like 2	HNRNPA1;HNRNPA1L2	15	15	11	9	11	48.5	304.36	1.55169	2.21357	1.76384	34.17	23.781	98.13	13	10	14
P51991;H7C1J8	Heterogeneous nuclear ribonucleoprotein A3	HNRNPA3	9	9	8	7	6	30.4	221.8	1.52742	2.22543	1.74472	19.104	59.945	42.522	9	7	4
A0A087WUK2;O14979	Heterogeneous nuclear ribonucleoprotein D-like	HNRNPDL	6	5	5	4	2	16.5	19.724	1.89297	2.45017		10.015	4.6081	NaN	3	2	1
P52272;A0A087X0X3;M0R019;M0R2T0;M0R0N3;M0R2I7;M0QYQ7;M0R0Y6;M0QY96;M0QYL3	Heterogeneous nuclear ribonucleoprotein M	HNRNPM	32	17	14	10	13	50.4	281.94	0.427606	1.47654	1.76897	27.99	19.093	89.239	15	9	11
O43390;B4DT28	Heterogeneous nuclear ribonucleoprotein R	HNRNPR	14	9	10	9	8	22.7	40.51	1.59932	2.1932	1.65796	32.567	12.493	18.354	6	5	3
Q9NZI8	Insulin-like growth factor 2 mRNA-binding protein 1	IGF2BP1	22	20	15	12	12	46.1	323.31	1.80261	2.33205	0.879235	29.651	16.373	73.485	17	13	11
O00425;F8WD15	Insulin-like growth factor 2 mRNA-binding protein 3	IGF2BP3	18	16	13	9	6	38.5	92.281	1.99545	2.51263	0.720804	30.597	10.903	15.065	9	6	4
B4DY09;Q12905;X6R6Z1;A0A0A0MRL0	Interleukin enhancer-binding factor 2	ILF2	10	10	9	8	6	29.8	98.138	1.54908	1.8936	0.854155	30.959	54.231	43.05	9	7	4
Q6PKG0;A0A0B4J210;E5RH50;H0YC33;H0YBW1;H0YAN4;H0YC73	La-related protein 1	LARP1	16	14	9	7	4	17.8	205.79	2.80995	3.12287	1.54755	53.497	16.757	81.665	6	4	3
Q71RC2;X6RLN4;Q96J85;Q6P4E2;F8W1I4;F8W1Z5;Q8TBL5;A0A087WTL9;F8VY40;E5RHZ8	La-related protein 4	LARP4	11	11	5	4	3	19.2	113.88	2.70064	3.09454	1.79281	0.90951	19.374	21.99	2	2	2
P11940;E7EQV3;A0A087WTT1;E7ERJ7;Q9H361;H0YBN4;E5RGH3;H0YAP2;E5RJB9;H0YAS6;H0YB75;E5RH24;Q4VXU2;H0YAS7;H0YC10;E5RHG7;H0YAW6;E5RGC4;E5RFD8;Q96DU9	Polyadenylate-binding protein 1;Polyadenylate-binding protein	PABPC1	32	8	28	24	27	44.2	323.31	3.32423	3.56352	3.04035	84.006	63.054	88.146	25	17	21
B1ANR0;Q13310;H0YEQ8;B1ANR1	Polyadenylate-binding protein;Polyadenylate-binding protein 4	PABPC4	32	1	20	20	21	41.5	284.03	3.28268	3.49301	2.94972	67.414	52.103	100.98	9	10	9
Q14671;E9PR38;H0YEH2;Q5T1Z4;Q5T1Z8;H0YDK8;H0YC97;H0YDC5;E9PMX1	Pumilio homolog 1	PUM1	11	7	4	3	3	11.1	37.842	1.73548	2.05078	0.502331	5.891	8.9983	5.775	3	3	2
P38159;H0Y6E7;H3BT71;Q96E39;H3BR27;H3BNC1;H3BUY5;O75526;Q8N7X1	RNA-binding motif protein, X chromosome;RNA-binding motif protein, X chromosome, N-terminally processed;RNA binding motif protein, X-linked-like-1	RBMX;RBMXL1	9	9	4	6	7	26.1	154.86	1.29989	2.1163	2.11902	19.737	20.523	34.271	4	4	3
F8W7C6;A0A087WV22;X1WI28;P27635;H7C123;H7C2C5;Q96L21;H7C2U2;B8A6G2	60S ribosomal protein L10	RPL10	8	7	6	5	4	44.2	125.89	1.19396	1.52251	2.12744	23.682	27.5	65.808	7	5	6
P62906	60S ribosomal protein L10a	RPL10A	10	10	9	9	7	39.6	224.13	1.30118	1.43504	2.22746	47.839	60.576	94.354	9	7	7
P62913;Q5VVC8;Q5VVC9	60S ribosomal protein L11	RPL11	7	7	4	4	4	37.1	255.11	1.18764	1.44382	2.01361	43.537	30.557	100.22	4	5	4
P30050	60S ribosomal protein L12	RPL12	6	6	6	5	4	54.5	323.31	1.15257	1.29866	2.11463	19.302	4.3442	46.468	6	4	5
P26373;J3QSB4;H3BUK8;H3BTH3;J3KS98	60S ribosomal protein L13	RPL13	7	7	5	5	7	34.1	323.31	1.32325	1.70792	2.09278	55.905	81.191	92.02	6	6	7
M0QYS1;P40429;Q8J015;Q6NVV1;M0QZU1;A0A096LPE0	60S ribosomal protein L13a	RPL13A;RPL13a	8	8	3	4	3	28.6	158.19	1.44318	1.6663	2.88858	1.3363	1.6284	63.71	2	2	2
E7EPB3;P50914	60S ribosomal protein L14	RPL14	5	5	4	4	4	41.9	127.15	1.19137	1.42465	1.92243	28.951	10.091	50.224	6	6	8
P61313;E7EQV9;E7ENU7;E7EX53;E7ERA2	60S ribosomal protein L15;Ribosomal protein L15	RPL15	9	9	2	4	7	36.3	93.03	1.42196	1.79971	2.72301	8.0161	10.726	105.49	2	3	7
A0A087WXM6;J3QQT2;J3KRX5;A0A0A6YYL6;P18621;A0A087WY81;J3KRB3;A0A087WWH0;J3QS96;J3QLC8;A0A0A0MRF8;J3KSJ0	60S ribosomal protein L17	RPL17;RPL17-C18orf32	5	5	3	3	3	26	48.684	1.31916	2.0207	2.13678	50.304	27.986	140.62	5	3	4
J3QQ67;Q07020;G3V203;H0YHA7;F8VYV2;F8VUA6;A0A075B7A0;F8VXR6	60S ribosomal protein L18	RPL18	8	8	5	7	7	42.1	261.54	1.52862	1.72557	2.75326	19.617	4.5224	73.763	5	4	5
M0R117;Q02543;M0R3D6;M0R1A7;M0R0P7	60S ribosomal protein L18a	RPL18A	9	9	4	5	7	46.8	222.24	1.25272	1.44446	1.98397	29.504	17.055	93.602	5	5	6
P46778;G3V1B3;M0R181	60S ribosomal protein L21	RPL21	6	6	3	1	2	36.9	88.186	1.19497	1.50696	2.1042	17.26	7.9791	9.7535	4	2	3
K7ERI7;P35268;K7EP65;K7EKS7;K7ELC4;K7EMH1;K7EJT5	60S ribosomal protein L22	RPL22	4	4	3	2	4	42.1	66.029	1.31788	1.49948	1.95237	6.9856	0.58197	125.85	2	2	3
C9JXB8;C9JNW5;P83731	60S ribosomal protein L24	RPL24	6	6	4	4	5	41.3	202.29	1.04306	1.53401	2.13553	19.942	13.166	38.215	5	5	6
P61254;J3QRI7;J3QQQ9;J3QQV1;J3KTJ8;E5RIT6;J3QRC4;J3KSS0;E5RHH1;J3KS10	60S ribosomal protein L26	RPL26;RPL26L1	10	2	4	3	5	48.3	107.25	1.48182	1.99812	1.95524	40.38	52.16	94.918	5	2	7
P61353;K7ELC7;K7EQQ9;K7ERY7	60S ribosomal protein L27	RPL27	6	6	6	4	3	43.4	76.463	1.25332	1.56023	2.14932	41.33	27.624	12.17	3	3	2
P46776;E9PJD9;E9PLL6;E9PLX7	60S ribosomal protein L27a	RPL27A	5	5	3	3	4	34.5	116.89	1.32884	1.50868	1.88468	15.463	7.0834	60.074	3	3	3
H0YKD8;P46779;H0YMF4;H0YLP6	60S ribosomal protein L28	RPL28	8	8	5	8	5	37.1	189.46	1.22799	1.58203	2.22021	35.219	13.966	78.121	5	7	6
P39023;G5E9G0;B5MCW2;H7C422;H7C3M2;F8WCR1;Q92901	60S ribosomal protein L3	RPL3	13	13	8	9	10	28.5	145.13	1.3562	1.69185	2.31513	32.988	7.9859	97.607	7	4	10
E5RI99;P62888;A0A0B4J213;E5RJH3;A0A0C4DH44	60S ribosomal protein L30	RPL30	6	6	6	5	6	58.8	323.31	1.35823	1.45054	2.1115	45.225	68.73	100.62	8	8	9
P18077;F8WBS5;F8WB72;C9K025	60S ribosomal protein L35a	RPL35A	5	5	2	4	4	29.1	57.445	1.12757	1.35502	2.16899	2.0031	50	117.48	2	3	4
P36578;H3BM89;H3BTP7;H3BU31	60S ribosomal protein L4	RPL4	21	21	15	11	16	46.1	231.11	1.39808	1.70576	2.1132	34.225	24.072	102.04	12	11	14
P46777;Q5T7N0	60S ribosomal protein L5	RPL5	12	12	9	9	6	41.1	72.239	1.29566	1.42921	2.11646	45.564	14.892	92.236	7	6	6
P18124;A8MUD9;C9JIJ5;C9JZ88	60S ribosomal protein L7	RPL7	15	15	11	12	14	44.4	89.744	1.41159	1.55385	2.60241	51.334	12.003	111.26	10	6	12
P62424;Q5T8U2;Q5T8U3	60S ribosomal protein L7a	RPL7A	18	18	8	10	15	45.5	323.31	1.33537	1.59913	1.95725	62.674	44.716	91.794	7	6	16
P62917;E9PKZ0;E9PKU4;E9PP36;G3V1A1	60S ribosomal protein L8	RPL8	8	8	3	5	7	22.6	112.35	1.67369	1.61904	1.92649	63.424	57.636	121.06	4	5	7
H0Y9V9;P32969;E7ESE0;D6RAN4;H0Y9R4	60S ribosomal protein L9	RPL9	6	6	5	5	4	22.8	38.444	1.30597	1.6618	2.18438	66.062	19.587	104.05	4	3	5
P05388;F8VWS0;Q8NHW5;F8VU65;F8VPE8;G3V210;F8VQY6;F8VRK7;F8VW21;F8VWV4;F8VS58;F8VZS0;F8W1K8	60S acidic ribosomal protein P0;60S acidic ribosomal protein P0-like	RPLP0;RPLP0P6	11	11	10	7	7	40.7	250.23	1.17805	1.28404	2.25066	48.969	7.943	68.378	10	7	8
P05387;H0YDD8	60S acidic ribosomal protein P2	RPLP2	8	7	6	6	7	92.2	271.88	1.14097	1.22101	1.994	43.603	6.039	82.326	5	5	8
P62280;M0QZC5;M0R1H5;M0R1H6	40S ribosomal protein S11	RPS11	14	14	4	7	7	57.6	64.636	1.483	2.1128	1.94298	51.846	68.585	96.493	4	4	8
P62277;J3KMX5;E9PS50	40S ribosomal protein S13	RPS13	8	8	5	5	6	49.7	230.64	1.25036	1.53122	1.88686	3.6457	35.769	106.07	3	5	5
P62263;H0YB22;E5RH77	40S ribosomal protein S14	RPS14	8	8	8	6	6	39.7	100.72	1.21847	1.65897	1.77825	50.017	69.552	101.96	7	7	7
I3L3P7;P62244;I3L246;H3BN98;H3BV27;H3BT37;I3L303;H3BVC7	40S ribosomal protein S15a	RPS15A	6	6	4	4	5	59	100.39	1.43034	1.73422	1.76388	16.266	6.6599	99.148	4	3	6
P15880;H0YEN5;E9PQD7;I3L404;E9PM36;E9PMM9;E9PPT0;H3BNG3;H0YE27	40S ribosomal protein S2	RPS2	13	13	6	6	8	42.7	182.69	1.571	1.87208	1.98634	22.124	10.856	74.585	8	7	7
P62266;D6RD47;D6RDJ2;D6RIX0;D6R9I7	40S ribosomal protein S23	RPS23	4	4	2	1	3	23.8	78.844	1.72879		2.03005	84.454	NaN	117.85	2	1	4
P62851	40S ribosomal protein S25	RPS25	6	6	5	3	4	38.4	231.32	1.42008	1.56125	1.73751	57.839	13.665	110.93	4	3	4
P61247;D6RG13;D6RAT0;D6RB09;E9PFI5;H0Y9Y4;H0Y8L7;D6R9B6;D6RAS7;D6RED7;D6RI02;D6RGE0	40S ribosomal protein S3a	RPS3A	13	13	7	6	10	51.5	82.826	1.40419	1.64985	2.02421	15.869	7.683	84.903	4	6	8
P62701;C9JEH7;Q8TD47;P22090	40S ribosomal protein S4, X isoform	RPS4X	16	16	9	11	11	56.7	243.19	1.34784	1.62359	2.02084	48.162	60.618	98.009	13	12	10
P62753;A2A3R7;A2A3R5	40S ribosomal protein S6	RPS6	5	5	5	5	5	19.3	276.51	1.35952	1.71286	1.91736	31.754	18.382	103.42	5	3	4
P62081;B5MCP9	40S ribosomal protein S7	RPS7	6	6	4	5	4	23.2	12.453	1.26261	1.43039	1.68576	33.175	9.4851	85.841	4	6	4
P62241;Q5JR95	40S ribosomal protein S8	RPS8	12	12	9	6	9	58.2	323.31	1.37879	1.62424	2.09886	33.743	24.459	67.713	8	5	9
A0A024R4M0;P46781;B5MCT8;C9JM19;F2Z3C0;A8MXK4	40S ribosomal protein S9	RPS9	11	11	5	8	8	41.2	70.075	1.52211	1.93772	1.95732	12.439	8.1902	85.819	4	7	8
Q9Y3I0	tRNA-splicing ligase RtcB homolog	RTCB	16	16	8	6	6	35.2	241.13	1.59965	2.21198	1.32878	26.188	19.102	61.704	4	3	4
J3KTL2;Q07955;J3QQV5;J3KSW7;J3KSR8	Serine/arginine-rich splicing factor 1	SRSF1	11	10	9	7	6	39.1	122.57	1.44408	1.82835	2.04348	28.368	44.78	38.672	9	7	5
P84103;A0A087X2D0	Serine/arginine-rich splicing factor 3	SRSF3	7	6	5	4	5	36	80.977	1.52452	2.1002	2.15075	24.086	31.595	122.95	4	5	3
O60506;F6UXX1	Heterogeneous nuclear ribonucleoprotein Q	SYNCRIP	16	2	10	8	6	28.1	121.72	1.63914	2.08587	0.917852	21.822	35.597	60.361	10	6	5
Q13595;F8WEH2	Transformer-2 protein homolog alpha	TRA2A	3	3	2	2	2	12.1	28.29	1.84	2.61228		1.8259	6.1185	NaN	2	2	1
Q92900	Regulator of nonsense transcripts 1	UPF1	37	37	21	14	8	36.8	304.85	2.33731	2.94007	0.610417	24.094	14.1	78.783	11	8	4
Q14694;H3BQP1;H3BNS8;H3BNA1;J3KT19;H3BQC6	Ubiquitin carboxyl-terminal hydrolase 10	USP10	13	13	8	9	6	20.1	41.044	2.54871	2.95213	2.00105	18.145	23.513	59.287	4	5	5
P67809;A0A087X1S2;H0Y449;C9J5V9;Q9Y2T7	Nuclease-sensitive element-binding protein 1	YBX1	16	10	11	10	6	52.8	323.31	2.4114	2.30728	0.659925	46.829	11.459	88.435	6	2	7
MNV_VPgF123A;MNV_VPg		Vpg	19	19	17	13	14	77.4	323.31	2.20442	2.46634	2.82802	54.673	168.82	89.419	12	8	9
