## Supplementary Table 5 for "Noroviruses subvert the core stress granule component G3BP1 to promote viral VPg-dependent translation"

### Sheet: MNV VPg Proteomics Overlaps
MNV VPg associated proteins	FLAG-virus proteomics proteins	Overlap	VPg Only
ALYREF	G3bp1	alyref	c14orf166
C14orf166	Sec61b	ddx17	ddx1
DDX1	Vapa	ddx5	eif3c;eif3cl
DDX17	Sec62	eif3a	eif3d
DDX5	Dpm1	eif3b	eif3h
EIF3A	Chp1	eif3e	eif3j
EIF3B	Sptlc2	eif3f	eif3k
EIF3C;EIF3CL	Canx	eif3g	eif4a1
EIF3D	Sptlc1	eif3i	eif4a2
EIF3E	Cope	eif3l	eif4e
EIF3F	Cse1l	eif3m	eif4g3
EIF3G	Hnrnpf	eif4g1	fxr1
EIF3H	Gosr1	elavl1	g3bp2
EIF3I	Hnrnph1	g3bp1	hnrnpa1;hnrnpa1l2
EIF3J	Mybbp1a	hnrnpa3	hnrnpdl
EIF3K	Plin3	hnrnpm	hnrnpr
EIF3L	Csnk2b	igf2bp3	igf2bp1
EIF3M	Srm	ilf2	larp1
EIF4A1	Ptbp1	pabpc1	larp4
EIF4A2	Xpo5	rpl10a	pabpc4
EIF4E	Cct4	rpl11	pum1
EIF4G1	Uchl5	rpl12	rbmx;rbmxl1
EIF4G3	Rpl38	rpl13	rpl10
ELAVL1	Ldha	rpl14	rpl13a;rpl13a
FXR1	Rplp1	rpl15	rpl17;rpl17-c18orf32
G3BP1	Csnk2a1	rpl18	rpl26;rpl26l1
G3BP2	Psmc1	rpl18a	rplp0;rplp0p6
HNRNPA1;HNRNPA1L2	Pabpc1	rpl21	rtcb
HNRNPA3	Pkm	rpl22	tra2a
HNRNPDL	Ilf2	rpl24	upf1
HNRNPM	Psmd11	rpl27	usp10
HNRNPR	Hnrnpul2	rpl27a
IGF2BP1	Rpl11	rpl28
IGF2BP3	Hdlbp	rpl3
ILF2	Vcp	rpl30
LARP1	Rplp0	rpl35a
LARP4	Rpl10a	rpl4
PABPC1	Puf60	rpl5
PABPC4	Pfn1	rpl7
PUM1	Rpl9	rpl7a
RBMX;RBMXL1	Ssb	rpl8
RPL10	Rpl19	rpl9
RPL10A	U2af2	rplp2
RPL11	Rpl13a	rps11
RPL12	Rplp2	rps13
RPL13	Sf3b1	rps14
RPL13A;RPL13a	Pgk1	rps15a
RPL14	Rpl18	rps2
RPL15	Rsl1d1	rps23
RPL17;RPL17-C18orf32	Rpl26	rps25
RPL18	Rpl24	rps3a
RPL18A	Rpl7a	rps4x
RPL21	Rpl3	rps6
RPL22	Rpl4	rps7
RPL24	Rpl23a	rps8
RPL26;RPL26L1	Rpl32	rps9
RPL27	Rpl15	srsf1
RPL27A	Rpl37a	srsf3
RPL28	Rpl35a	syncrip
RPL3	Sf3b3	ybx1
RPL30	Rpl8
RPL35A	Rpl14
RPL4	Actb
RPL5	Naca
RPL7	Srsf3
RPL7A	Eif3e
RPL8	Srsf7
RPL9	Jak1
RPLP0;RPLP0P6	Actr3
RPLP2	Actr2
RPS11	NS12
RPS13	NS4
RPS14	NS3
RPS15A	NS5
RPS2	NS7
RPS23	VP2
RPS25	NS6
RPS3A	VF1
RPS4X	VP1
RPS6	Gapdh
RPS7	Magt1
RPS8	Comtd1
RPS9	Hsd17b12
RTCB	Sgpl1
SRSF1	Lrpprc
SRSF3	Fkbp11
SYNCRIP	Ckap4
TRA2A	Vapb
UPF1	Pld1
USP10	Pi4k2a
YBX1	Rap2b;Rap2c;Rap2a
	Mogs
	Tbl2
	MARC2
	B4galnt1
	Gnb1
	Fam162a
	Arl8a
	Lrrc59
	Yme1l1
	Tram1
	Tmpo
	Far1
	Ogfod3
	Dnajc19
	Preb
	Bnip3
	Arl8b
	Pnpla7
	Gnb2;Gnb4
	Rap1a
	Slc25a1
	Rac2;Rac1;Rac3
	Igsf6
	Bnip3l
	Cisd3
	Naa50
	Tecr
	Rab5c
	Tmem33
	Rala
	Tmem192
	Pgrmc2
	Dgke
	B4galt7
	Oas1a
	Reep4
	Qpctl
	Rab14
	Sco2
	Ugt1a6
	Cyb5b
	Rab31
	Rdh11
	Emd
	Cyc1
	Ncstn
	Immt
	Rab11b;Rab11a
	Rab7a
	Vps45
	Afg3l1
	Fkbp8
	Rab18
	Ralb
	Synj2bp
	Dhrs7b
	Dia1
	Timm50
	Rab1A
	Ssr1
	Slc25a5
	Gnai2
	Sec61a1
	Rhog
	Sec22b
	Syngr1
	Selk
	Ndufa8
	Dnaja2
	Slc25a4
	Apmap
	Dhrs13
	Pam16
	Cyb5r3
	Slirp
	Prdx1
	Tmem206
	Samm50
	Sdhb
	Ndufa4
	Phgdh
	Rtn3
	Vti1b
	Tmed10
	Dhdds
	Rab2a;Rab2b
	Tm9sf3
	Usmg5
	Trim32
	Trappc5
	Slc25a11
	Pld2
	Rab6b;Rab6a
	Rab1b
	Ergic1
	Bri3bp
	Abhd12
	Galnt3
	Gng5
	Gna13
	Tapbp
	Rpn1
	Tpp1
	Cux1
	Reep3
	Nras;Hras
	Letm1
	Tmed9
	Sec63
	Ddost
	H2-D1;H2-L
	Derl1
	Atp5j2
	Atp2a2
	Chchd3
	Lpl
	Stk11ip
	Hadhb
	Hadha
	Trappc3
	Wdr11
	Acad9
	Ssr4
	Hmox1
	Prdx2
	Afg3l2
	Pfkl
	Dnaja1
	Cox5a
	Ugt1a7c
	Lman2
	Rab8b
	Ubxn4
	Galk1
	Dhrs1
	Rab4b
	Fam20b
	Por
	Ppp4r1
	Ephx1
	Sec61g
	Srprb
	Pgam5
	Scamp3
	Ndufaf6
	Mlec
	Aldh3b1
	Asph
	Rab10
	Adpgk
	Tardbp
	Dcakd
	Tmx1
	Spag9
	Aup1
	Tmco1
	Tamm41
	Spcs3
	Phb2
	Tor1aip1
	Slc25a3
	Phb
	Pnpla6
	Mtx2
	Vrk2
	Rhoc;Rhoa
	Cisd1
	Bri3
	Rpn2
	Abcd3
	Agps
	Zw10
	Hmox2
	Gnai3
	Sfxn1
	Cd44
	Stx8
	Tmem55b
	Atad3
	Dad1
	Faf2
	Atp5a1
	Gba
	Vat1
	Dnaja3
	Cyb5r1
	Psap
	Sec11a
	Hsp90ab1
	Vdac1
	Ilvbl
	Atp5f1
	Gpnmb
	Tubb3
	Atp5c1
	Sfxn3
	Ptges2
	Slc25a12
	Ndufs3
	Sdha
	Atp5h
	Nceh1
	Vdac2
	Lamp2
	Vamp4
	Tuba1b
	Mfge8
	Lbr
	Hook2
	Atad1
	Dnajb12
	Dhrs7
	Atp1a1
	Atp1b3
	Dnajc11
	Stoml2
	Nfs1
	Mrps23
	Atp5i
	Rab21
	H2-K1
	Rab9a
	Adam8
	Farsa
	Ywhag
	Hsd17b8
	Chchd6
	Acbd3
	Lamtor1
	Mgst3
	Ywhah
	Sqrdl
	Tubb4b;Tubb4a
	Acsl1
	Nipsnap1
	Atp5o
	Ecsit
	Bzw2
	Cdc42
	Cbr4
	Hspd1
	Myof
	Tmed5
	Eif5a;Eif5a2
	Aars
	Hk2
	Etfa
	Atp5b
	Mavs
	Tubb5
	Snx27
	Glg1
	Lamp1
	Prdx4
	Ptrh2
	Ywhae
	Cisd2
	Exd2
	Pigs
	Uqcrc1
	Pdia3
	Tomm70a
	Uqcrc2
	Itgb2
	Cd68
	Gpam
	Ywhaq
	Gpd2
	Pex14
	Rab5a
	Arcn1
	Vwa8
	Vezt
	Emc3
	Aifm1
	Rps27a;Uba52;Ubb;Ubc
	Sqle
	Acadm
	Tdrkh
	Pfkp
	Gramd4
	Plek
	Copa
	Fmnl3;Fmnl2
	Tomm34
	Ctage5;Mia2
	Ptpmt1
	Uqcr10
	Kpnb1
	Cfl1
	Ppp3ca;Ppp3cb
	Arl1
	Krtcap2
	Emc2
	Acaa1a;Acaa1b
	Atp6v1h
	Aldh2
	Mtch2
	Vamp3;Vamp2
	Rdh14
	Ndufa9
	Ywhab
	Uap1l1
	Napa
	Retsat
	Lgals3
	D17h6s53e
	Ywhaz
	Gng2
	Pcbp2;Pcbp3
	Hspa8
	Gcn1l1
	Pcna
	Ipo5
	Copb1
	Hk3
	Serpinb1a
	Clpx
	Tacc1
	Hspa4
	Tfrc
	Hspa5
	Htra2
	Mrps2
	Mia3
	Hspa9
	Stat6
	Tmem173
	Ndufaf1
	Acadvl
	Ogdh
	Adsl
	Osbpl8
	Txndc12
	Dlst
	Ndufs1
	Ppp2r1a
	Copb2
	Sacm1l
	Ruvbl2
	Iars
	Hsph1
	Mpst
	Mrpl12
	Nup155
	Arfgef3
	Klrg2
	Srp68
	P2rx4
	Rrbp1
	Slc25a13
	Rtn4
	Rpusd4
	Mtdh
	Mthfd1
	Ruvbl1
	Fcgr2
	Rnh1
	Pdhb
	Slc16a1
	Pdia6
	Tufm
	Trap1
	Eprs
	Atxn10
	Cox4i1
	Copg1
	Comt
	Skp1
	Vps35
	FAM120A
	Slc27a4
	Emc8
	Tradd
	Pcbp1
	Cad
	Arf5;Arf1;Arf3
	Ndufs7
	Slc3a2
	Ndufv2
	Sucla2
	Nsf
	Rdh13
	Echs1
	Atp6v1a
	Hmgcl
	Idh2
	Cdk5;Cdk1;Cdk3;Cdk4;Cdk6;Cdk2;Cdk15;Cdk18;Cdk14;Cdk16;Cdk17;Cdk12;Cdk13
	Mcm5
	Rbm14
	G6pdx
	Mcm3
	Psmd5
	Dld
	Stx12
	Scfd1
	Dync1h1
	Eef2
	Rps4x
	Hsp90b1
	Ube2j1
	Uqcrq
	Mrps7
	Cap1
	Rab32
	Lonp1
	Iqgap1
	Stx7
	Ran;Rasl2-9
	Rpl22l1
	Dars
	Uba1
	Khsrp
	Rars
	Gstp1;Gstp2
	Rps27
	Cct3
	Hnrnpm
	Aco2
	Ppp1ca;Ppp1cc;Ppp1cb
	Tom1
	Uggt1
	Aaas
	Stx16
	Ppp2ca;Ppp2cb
	Sun2
	Ndufa12
	Rpl23
	Dusp3
	Anxa2
	Tpi1
	Txn
	Atp6v1b2
	Hsd17b10
	Cstb
	Ncf1
	Cct8
	Eef1g
	Pbdc1
	Ighg1
	Nsun2
	Dstn
	Ube2l3
	Rfc4
	Igf2bp2
	Ddx17
	Aimp2
	Rfc5
	Hnrnpd
	Cct6a
	Gigyf2
	Eif4a1;Eif4a2
	Eef1a1
	Cct5
	Glud1
	Eef1b
	Plod3
	Psmc3
	Mrps15
	Cltc
	Serpinb6
	Glrx5
	Hsp90aa1
	Nars
	Ddb1
	Rab3gap2
	Cct2
	Psmc6
	Vim
	Prps1;Prps2
	Rcc2
	Cct7
	Adrm1
	Drg1
	Set
	Ppp2r2a
	Eif2s3x
	Capza2
	Igf2bp3
	Psmc4
	Mrps34
	Ddx5
	Rps15
	Capza1
	Hnrnpa0
	Elavl1
	Psmc2
	Actn1;Actn4;Actn2;Actn3
	Mrps5
	Alb
	Mrpl15
	Rpl31
	Psmc5
	Rps10
	Rbbp4
	Rps2
	Rfc3
	Capzb
	Abcf1
	Rps7
	Hnrnpk
	Matr3
	Psmd2
	Eef1d
	Pdxk
	Eif4g1
	Plg
	Mat2a
	Vars
	Rps14
	Fip1l1
	Camk2d
	Rps5
	Psmd1
	Alyref
	Pura
	Rps11
	Psmd7
	Psmd13
	Rps3
	Rps18
	Ppm1b
	Psmd12
	Psmd8
	Zfr
	Srsf6;Srsf5;Srsf4
	Gnb2l1
	Flna
	Ddx3x;D1Pas1
	Rps17
	Rps15a
	Eif2s2
	Ddx21
	Rpl10;Rpl10l
	Trim21
	Hnrnpl
	Lmna
	Hnrnpab
	Snrnp70
	Rbm39
	Snrpa1
	Mthfd1l
	Rps20
	Hnrnpa3
	Aldoa
	Bola2
	Psmd6
	Capg
	Rps3a
	Psmd4
	Sfpq
	Rps25
	Rps19
	Eif2s1
	Rps13
	Rps12
	Syncrip
	Tsr1
	Prpf19
	Prpsap1
	Rps16
	Gnl3
	Colgalt1
	Rps29
	U2af1;U2af1l4
	Rps9
	Rbmxl1;Rbmx
	Rps24
	Rpl12
	Myo1g
	Psmd3
	H2afy
	Rpl27
	Scyl2
	Eno1
	Kctd5
	Hnrnpa2b1
	Rpl22
	Snd1
	Rps26
	Hnrnpu
	Hnrnpa1
	Srpk1
	Fhod1
	Rpl29
	Rpl17
	Ybx3
	Actr1a
	Tmod3
	Rpl28
	Gstm7;Gstm2;Gstm1;Gstm5
	Hnrnpc
	Rpsa
	Rpl35
	Rpl5
	Lrrfip1
	Rpl27a
	Rpl7
	Raly
	Rps6
	Dhx15
	Hist1h2bp;Hist1h2bk;Hist1h2bc;Hist2h2bb;Hist1h2bh;Hist1h2bb;Hist1h2bm;Hist1h2bf;Hist3h2ba;Hist3h2bb;Hist2h2be;Hist1h2ba
	Rpl13
	Lcp1
	Dhx9
	Ybx1
	Rpl18a
	Hist2h2ac;Hist2h2aa1
	Npm3
	Rps28
	Serbp1
	H3f3a;Hist1h3b;Hist1h3a;H3f3c
	Ncl
	Rpl21
	Hist1h2ah;H2afj;Hist1h2ak;Hist1h2af;Hist3h2a;H2afx
	Rps8
	Hist1h4a
	Eif3m
	Rpl30
	Rpl6
	Npm1
	Eif3g
	Nap1l1
	Snrpd3
	Rpl34
	Rps23
	Aldh1l2
	Mvp
	Prpf3
	Hist1h1c
	Prpf4
	Acta1;Actc1;Actg2;Acta2
	Snrpd2
	Srsf1
	Eif3c
	Eif3i
	Eif3b
	Stk38
	Prpf31
	Actg1
	Mdh2
	Lrrfip2
	Eif3f
	Eif3a
	Eif3l
	Myh10
	Smek1
	Glyr1
	Avil
	Ankfy1
	Rbm10
	Flii
	Myo18a
	Tpm4
	Clns1a
	S100a4
	Eif4b
	Myo1e
	Myo1f
	Ppia
	Myl6
	Myl12b;Myl9
	Snrpd1
	Wdr77
	Myo1d
	Myo1c
	Gsn
	Tpm3;Tpm1
	Myo5a
	Arpc5l
	Prmt5
	Arpc5
	Arpc3
	Arpc2
	Arpc4
	Myh9
	Myh14
	Arpc1b

### Sheet: CRISPR Overlaps
CRISPR Positive nonredundant hits	FLAG-virus proteomics proteins	Overlapping	CRISPR Only		CRISPR Negative nonredundant hits	FLAG-virus proteomics proteins	Overlapping
0610010B08Rik	G3bp1	actb	0610010b08rik		4930467E23Rik	G3bp1	eif2s3x
2210418O10Rik	Sec61b	actr2	2210418o10rik		AY761184	Sec61b	srsf1
Aamp	Vapa	actr3	aamp		Ccnc	Vapa	hspd1
Actb	Sec62	chp1	adam10		Cdk6	Sec62
Actr2	Dpm1	csnk2a1	ahcy		Cmip	Dpm1
Actr3	Chp1	csnk2b	ambra1		Crkl	Chp1
Adam10	Sptlc2	dpm1	apaf1		Csde1	Sptlc2
Ahcy	Canx	g3bp1	ash2l		Dars2	Canx
Ambra1	Sptlc1	gosr1	atp2b1		Ddx42	Sptlc1
Apaf1	Cope	hnrnpf	atxn2l		Defa24	Cope
Ash2l	Cse1l	hnrnph1	bbx		Eif2s3x	Cse1l
Atp2b1	Hnrnpf	ldha	bc005624		Emsy	Hnrnpf
Atxn2l	Gosr1	naca	bccip		Gabpb2	Gosr1
Bbx	Hnrnph1	ncl	bmyc		Gm10406	Hnrnph1
BC005624	Mybbp1a	pabpc1	bop1		Gm15319	Mybbp1a
Bccip	Plin3	pfn1	brd4		Gm3317	Plin3
Bmyc	Csnk2b	pgk1	bricd5		Gm3488	Csnk2b
Bop1	Srm	pkm	brix1		Hdac3	Srm
Brd4	Ptbp1	plin3	btf3		Ifitm2	Ptbp1
Bricd5	Xpo5	ptbp1	casp3		Ints3	Xpo5
Brix1	Cct4	ptges2	casp9		Litaf	Cct4
Btf3	Uchl5	puf60	cd300lf		Mbnl1	Uchl5
Casp3	Rpl38	rpl10a	cdc40		Ndufa13	Rpl38
Casp9	Ldha	rpl11	cdc5l		Pak2	Ldha
Cd300lf	Rplp1	rpl13	cdkn1a		Pdcd10	Rplp1
Cdc40	Csnk2a1	rpl14	cebpb		Prmt7	Csnk2a1
Cdc5l	Psmc1	rpl15	cebpz		Pten	Psmc1
Cdkn1a	Pabpc1	rpl18	cfap20		Rer1	Pabpc1
Cebpb	Pkm	rpl19	clasrp		Rnf130	Pkm
Cebpz	Ilf2	rpl23	cmpk1		Rnf145	Ilf2
Cfap20	Psmd11	rpl24	cmtr1		Slc35a1	Psmd11
Chp1	Hnrnpul2	rpl26	col4a3bp		Snapc3	Hnrnpul2
Clasrp	Rpl11	rpl3	cript		Srsf1	Rpl11
Cmpk1	Hdlbp	rpl32	cycs		Tfdp1	Hdlbp
Cmtr1	Vcp	rpl35a	dcaf7		Tmem41b	Vcp
Col4a3bp	Rplp0	rpl37a	ddx27		Ubl3	Rplp0
Cript	Rpl10a	rpl38	ddx39b		Vmn1r101	Rpl10a
Csnk2a1	Puf60	rpl4	ddx46		Vmn1r149	Puf60
Csnk2b	Pfn1	rpl6	ddx54		Vmn1r158	Pfn1
Cycs	Rpl9	rpl7	ddx55		Vps13d	Rpl9
Dcaf7	Ssb	rpl7a	ddx56		Ylpm1	Ssb
Ddx27	Rpl19	rpl8	dffa		Zfp574	Rpl19
Ddx39b	U2af2	rpl9	dffb		Acbd6	U2af2
Ddx46	Rpl13a	rplp0	dnajc2		Ankrd52	Rpl13a
Ddx54	Rplp2	rplp1	dpm2		Elob	Rplp2
Ddx55	Sf3b1	rplp2	dpy30		Hspd1	Sf3b1
Ddx56	Pgk1	rsl1d1	dynlt1a		Ilf3	Pgk1
Dffa	Rpl18	sec62	dynlt1b		Ints7	Rpl18
Dffb	Rsl1d1	sf3b1	dynlt1c		N6amt1	Rsl1d1
Dnajc2	Rpl26	sf3b3	dynlt1f		Nmt1	Rpl26
Dpm1	Rpl24	sptlc1	dyrk1a		Plscr1	Rpl24
Dpm2	Rpl7a	sptlc2	ebna1bp2		Taz	Rpl7a
Dpy30	Rpl3	srm	eif5b		Ttc14	Rpl3
Dynlt1a	Rpl4	srsf3	eif6		Upf1	Rpl4
Dynlt1b	Rpl23a	srsf7	emc6		Wdr33	Rpl23a
Dynlt1c	Rpl32	u2af2	ezh2			Rpl32
Dynlt1f	Rpl15	uchl5	fam50a			Rpl15
Dyrk1a	Rpl37a	vapa	fam96b			Rpl37a
Ebna1bp2	Rpl35a	atp1b3	ftsj3			Rpl35a
Eif5b	Sf3b3	canx	gapvd1			Sf3b3
Eif6	Rpl8	cct4	gemin7			Rpl8
Emc6	Rpl14	cse1l	gm13271			Rpl14
Ezh2	Actb	hdlbp	gm13547			Actb
Fam50a	Naca	hnrnpu	gm14296			Naca
Fam96b	Srsf3	ilf2	gm14305			Srsf3
Ftsj3	Eif3e	jak1	gm14308			Eif3e
G3bp1	Srsf7	psmd11	gm14322			Srsf7
Gapvd1	Jak1	sec61b	gm14325			Jak1
Gemin7	Actr3	slc27a4	gm14326			Actr3
Gm13271	Actr2	vcp	gm14391			Actr2
Gm13547	NS12		gm14434			NS12
Gm14296	NS4		gm3417			NS4
Gm14305	NS3		gm3448			NS3
Gm14308	NS5		gm4724			NS5
Gm14322	NS7		gm6710			NS7
Gm14325	VP2		gml			VP2
Gm14326	NS6		gpat4			NS6
Gm14391	VF1		gpr21			VF1
Gm14434	VP1		gtpbp4			VP1
Gm3417	Gapdh		h2-ke6			Gapdh
Gm3448	Magt1		h2-t3			Magt1
Gm4724	Comtd1		hdac1			Comtd1
Gm6710	Hsd17b12		icmt			Hsd17b12
Gml	Sgpl1		ino80			Sgpl1
Gosr1	Lrpprc		itch			Lrpprc
Gpat4	Fkbp11		kcmf1			Fkbp11
Gpr21	Ckap4		kdm1a			Ckap4
Gtpbp4	Vapb		khdrbs1			Vapb
H2-Ke6	Pld1		kmt2b			Pld1
H2-T3	Pi4k2a		kmt2d			Pi4k2a
Hdac1	Rap2b;Rap2c;Rap2a		las1l			Rap2b;Rap2c;Rap2a
Hnrnpf	Mogs		lsg1			Mogs
Hnrnph1	Tbl2		lsm12			Tbl2
Icmt	MARC2		ly6c1			MARC2
Ino80	B4galnt1		ly6c2			B4galnt1
Itch	Gnb1		mak16			Gnb1
Kcmf1	Fam162a		mamdc4			Fam162a
Kdm1a	Arl8a		mau2			Arl8a
Khdrbs1	Lrrc59		mdm4			Lrrc59
Kmt2b	Yme1l1		mettl14			Yme1l1
Kmt2d	Tram1		mettl26			Tram1
Las1l	Tmpo		mettl3			Tmpo
Ldha	Far1		msto1			Far1
Lsg1	Ogfod3		naa15			Ogfod3
Lsm12	Dnajc19		nfrkb			Dnajc19
Ly6c1	Preb		nhlrc2			Preb
Ly6c2	Bnip3		nifk			Bnip3
Mak16	Arl8b		ninj1			Arl8b
Mamdc4	Pnpla7		nip7			Pnpla7
Mau2	Gnb2;Gnb4		nipbl			Gnb2;Gnb4
Mdm4	Rap1a		nle1			Rap1a
Mettl14	Slc25a1		nmd3			Slc25a1
Mettl26	Rac2;Rac1;Rac3		noc3l			Rac2;Rac1;Rac3
Mettl3	Igsf6		nop16			Igsf6
Msto1	Bnip3l		ntmt1			Bnip3l
Naa15	Cisd3		nubp2			Cisd3
Naca	Naa50		olfr1080			Naa50
Ncl	Tecr		olfr115			Tecr
Nfrkb	Rab5c		olfr126			Rab5c
Nhlrc2	Tmem33		olfr128			Tmem33
Nifk	Rala		olfr1281			Rala
Ninj1	Tmem192		olfr133			Tmem192
Nip7	Pgrmc2		olfr761			Pgrmc2
Nipbl	Dgke		pagr1a			Dgke
Nle1	B4galt7		pak1ip1			B4galt7
Nmd3	Oas1a		paxip1			Oas1a
Noc3l	Reep4		pcyt2			Reep4
Nop16	Qpctl		pdcl			Qpctl
Ntmt1	Rab14		pgp			Rab14
Nubp2	Sco2		phf5a			Sco2
Olfr1080	Ugt1a6		pknox1			Ugt1a6
Olfr115	Cyb5b		plin4			Cyb5b
Olfr126	Rab31		ppa1			Rab31
Olfr128	Rdh11		ppcdc			Rdh11
Olfr1281	Emd		ppcs			Emd
Olfr133	Cyc1		ppih			Cyc1
Olfr761	Ncstn		ppp1r10			Ncstn
Pabpc1	Immt		ppp4c			Immt
Pagr1a	Rab11b;Rab11a		prpf40a			Rab11b;Rab11a
Pak1ip1	Rab7a		ptar1			Rab7a
Paxip1	Vps45		ptchd4			Vps45
Pcyt2	Afg3l1		ptma			Afg3l1
Pdcl	Fkbp8		ptpa			Fkbp8
Pfn1	Rab18		ptprm			Rab18
Pgk1	Ralb		pycrl			Ralb
Pgp	Synj2bp		rabl6			Synj2bp
Phf5a	Dhrs7b		rad21			Dhrs7b
Pkm	Dia1		rbbp5			Dia1
Pknox1	Timm50		rbm22			Timm50
Plin3	Rab1A		rbm25			Rab1A
Plin4	Ssr1		rhox4a			Ssr1
Ppa1	Slc25a5		rhox4b			Slc25a5
Ppcdc	Gnai2		rhox4c			Gnai2
Ppcs	Sec61a1		rhox4d			Sec61a1
Ppih	Rhog		rhox4e			Rhog
Ppp1r10	Sec22b		rhox4f			Sec22b
Ppp4c	Syngr1		rhox4g			Syngr1
Prpf40a	Selk		rif1			Selk
Ptar1	Ndufa8		rnf151			Ndufa8
Ptbp1	Dnaja2		rpl10			Dnaja2
Ptchd4	Slc25a4		rpl36			Slc25a4
Ptges2	Apmap		rpl36al			Apmap
Ptma	Dhrs13		rpl37			Dhrs13
Ptpa	Pam16		rpl37rt			Pam16
Ptprm	Cyb5r3		rpl7l1			Cyb5r3
Puf60	Slirp		rreb1			Slirp
Pycrl	Prdx1		rsl24d1			Prdx1
Rabl6	Tmem206		sbds			Tmem206
Rad21	Samm50		sbp			Samm50
Rbbp5	Sdhb		sdad1			Sdhb
Rbm22	Ndufa4		sec23b			Ndufa4
Rbm25	Phgdh		sf1			Phgdh
Rhox4a	Rtn3		sf3a1			Rtn3
Rhox4b	Vti1b		sf3a2			Vti1b
Rhox4c	Tmed10		sf3a3			Tmed10
Rhox4d	Dhdds		sf3b2			Dhdds
Rhox4e	Rab2a;Rab2b		sf3b5			Rab2a;Rab2b
Rhox4f	Tm9sf3		sgf29			Tm9sf3
Rhox4g	Usmg5		shoc2			Usmg5
Rif1	Trim32		slc4a7			Trim32
Rnf151	Trappc5		smarca4			Trappc5
Rpl10	Slc25a11		smarcb1			Slc25a11
Rpl10a	Pld2		smarcc1			Pld2
Rpl11	Rab6b;Rab6a		smarce1			Rab6b;Rab6a
Rpl13	Rab1b		smc3			Rab1b
Rpl14	Ergic1		snrpb2			Ergic1
Rpl15	Bri3bp		snupn			Bri3bp
Rpl18	Abhd12		spout1			Abhd12
Rpl19	Galnt3		sptssa			Galnt3
Rpl23	Gng5		srsf11			Gng5
Rpl24	Gna13		stag2			Gna13
Rpl26	Tapbp		stat1			Tapbp
Rpl3	Rpn1		tank			Rpn1
Rpl32	Tpp1		tcte3			Tpp1
Rpl35a	Cux1		tmem30a			Cux1
Rpl36	Reep3		tmx2			Reep3
Rpl36al	Nras;Hras		tor1a			Nras;Hras
Rpl37	Letm1		tprn			Letm1
Rpl37a	Tmed9		traf2			Tmed9
Rpl37rt	Sec63		traf3			Sec63
Rpl38	Ddost		trir			Ddost
Rpl4	H2-D1;H2-L		ttc33			H2-D1;H2-L
Rpl6	Derl1		ttf1			Derl1
Rpl7	Atp5j2		uba52			Atp5j2
Rpl7a	Atp2a2		ubr4			Atp2a2
Rpl7l1	Chchd3		unc93a			Chchd3
Rpl8	Lpl		uqcc2			Lpl
Rpl9	Stk11ip		urb1			Stk11ip
Rplp0	Hadhb		usp16			Hadhb
Rplp1	Hadha		vcpip1			Hadha
Rplp2	Trappc3		virma			Trappc3
Rreb1	Wdr11		vmac			Wdr11
Rsl1d1	Acad9		vmn2r93			Acad9
Rsl24d1	Ssr4		wasf2			Ssr4
Sbds	Hmox1		wdr12			Hmox1
Sbp	Prdx2		wdr18			Prdx2
Sdad1	Afg3l2		wdr74			Afg3l2
Sec23b	Pfkl		wdr82			Pfkl
Sec62	Dnaja1		wrap53			Dnaja1
Sf1	Cox5a		wtap			Cox5a
Sf3a1	Ugt1a7c		zc3h13			Ugt1a7c
Sf3a2	Lman2		abt1			Lman2
Sf3a3	Rab8b		actr5			Rab8b
Sf3b1	Ubxn4		actr8			Ubxn4
Sf3b2	Galk1		adipor2			Galk1
Sf3b3	Dhrs1		arf1			Dhrs1
Sf3b5	Rab4b		atat1			Rab4b
Sgf29	Fam20b		bb287469			Fam20b
Shoc2	Por		brd9			Por
Slc4a7	Ppp4r1		casc3			Ppp4r1
Smarca4	Ephx1		ccnk			Ephx1
Smarcb1	Sec61g		cd274			Sec61g
Smarcc1	Srprb		cdk12			Srprb
Smarce1	Pgam5		cnot10			Pgam5
Smc3	Scamp3		csnk1a1			Scamp3
Snrpb2	Ndufaf6		cul4b			Ndufaf6
Snupn	Mlec		cwf19l1			Mlec
Spout1	Aldh3b1		ddi2			Aldh3b1
Sptlc1	Asph		dhfr			Asph
Sptlc2	Rab10		drap1			Rab10
Sptssa	Adpgk		eed			Adpgk
Srm	Tardbp		eif1a			Tardbp
Srsf11	Dcakd		elmsan1			Dcakd
Srsf3	Tmx1		etf1			Tmx1
Srsf7	Spag9		fam91a1			Spag9
Stag2	Aup1		fli1			Aup1
Stat1	Tmco1		fnbp4			Tmco1
Tank	Tamm41		fzr1			Tamm41
Tcte3	Spcs3		g2e3			Spcs3
Tmem30a	Phb2		gm11559			Phb2
Tmx2	Tor1aip1		gm11567			Tor1aip1
Tor1a	Slc25a3		gm11568			Slc25a3
Tprn	Phb		gm1604b			Phb
Traf2	Pnpla6		gm2016			Pnpla6
Traf3	Mtx2		gm2022			Mtx2
Trir	Vrk2		gm21319			Vrk2
Ttc33	Rhoc;Rhoa		gm4027			Rhoc;Rhoa
Ttf1	Cisd1		gm5662			Cisd1
U2af2	Bri3		gm5934			Bri3
Uba52	Rpn2		gm8300			Rpn2
Ubr4	Abcd3		gm9992			Abcd3
Uchl5	Agps		gnb2			Agps
Unc93a	Zw10		gpank1			Zw10
Uqcc2	Hmox2		h2-q7			Hmox2
Urb1	Gnai3		h2-q9			Gnai3
Usp16	Sfxn1		hist1h4m			Sfxn1
Vapa	Cd44		hist1h4n			Cd44
Vcpip1	Stx8		hmgb1			Stx8
Virma	Tmem55b		ifnar1			Tmem55b
Vmac	Atad3		ifnar2			Atad3
Vmn2r93	Dad1		irf9			Dad1
Wasf2	Faf2		keap1			Faf2
Wdr12	Atp5a1		kmt2c			Atp5a1
Wdr18	Gba		krtap4-13			Gba
Wdr74	Vat1		krtap4-8			Vat1
Wdr82	Dnaja3		krtap9-1			Dnaja3
Wrap53	Cyb5r1		med20			Cyb5r1
Wtap	Psap		med24			Psap
Zc3h13	Sec11a		metap2			Sec11a
Abt1	Hsp90ab1		ncoa6			Hsp90ab1
Actr5	Vdac1		nkx1-1			Vdac1
Actr8	Ilvbl		nufip2			Ilvbl
Adipor2	Atp5f1		olfr122			Atp5f1
Arf1	Gpnmb		olfr55			Gpnmb
Atat1	Tubb3		papola			Tubb3
Atp1b3	Atp5c1		phf1			Atp5c1
BB287469	Sfxn3		ppargc1a			Sfxn3
Brd9	Ptges2		prkcd			Ptges2
Canx	Slc25a12		prkd3			Slc25a12
Casc3	Ndufs3		prr22			Ndufs3
Ccnk	Sdha		prrc2c			Sdha
Cct4	Atp5h		psmb6			Atp5h
Cd274	Nceh1		psmg2			Nceh1
Cdk12	Vdac2		rai14			Vdac2
Cnot10	Lamp2		rasgrp3			Lamp2
Cse1l	Vamp4		rhox2a			Vamp4
Csnk1a1	Tuba1b		rhox2e			Tuba1b
Cul4b	Mfge8		rhox3a			Mfge8
Cwf19l1	Lbr		rhox3c			Lbr
Ddi2	Hook2		rhox3e			Hook2
Dhfr	Atad1		rhox3f			Atad1
Drap1	Dnajb12		rhox3h			Dnajb12
Eed	Dhrs7		rnf126			Dhrs7
Eif1a	Atp1a1		rps6ka5			Atp1a1
Elmsan1	Atp1b3		safb2			Atp1b3
Etf1	Dnajc11		samd1			Dnajc11
Fam91a1	Stoml2		sf3b4			Stoml2
Fli1	Nfs1		sin3a			Nfs1
Fnbp4	Mrps23		slc22a7			Mrps23
Fzr1	Atp5i		slc35b2			Atp5i
G2e3	Rab21		slf2			Rab21
Gm11559	H2-K1		smad4			H2-K1
Gm11567	Rab9a		smarcd1			Rab9a
Gm11568	Adam8		suz12			Adam8
Gm1604b	Farsa		syk			Farsa
Gm2016	Ywhag		taf6l			Ywhag
Gm2022	Hsd17b8		tbpl1			Hsd17b8
Gm21319	Chchd6		tfap4			Chchd6
Gm4027	Acbd3		tfe3			Acbd3
Gm5662	Lamtor1		tfpt			Lamtor1
Gm5934	Mgst3		tor1b			Mgst3
Gm8300	Ywhah		trem2			Ywhah
Gm9992	Sqrdl		trim8			Sqrdl
Gnb2	Tubb4b;Tubb4a		trmt12			Tubb4b;Tubb4a
Gpank1	Acsl1		tyrobp			Acsl1
H2-Q7	Nipsnap1		ubr5			Nipsnap1
H2-Q9	Atp5o		utp15			Atp5o
Hdlbp	Ecsit		vmn2r120			Ecsit
Hist1h4m	Bzw2		vps52			Bzw2
Hist1h4n	Cdc42		zfp207			Cdc42
Hmgb1	Cbr4		zfp367			Cbr4
Hnrnpu	Hspd1		zfp692			Hspd1
Ifnar1	Myof					Myof
Ifnar2	Tmed5					Tmed5
Ilf2	Eif5a;Eif5a2					Eif5a;Eif5a2
Irf9	Aars					Aars
Jak1	Hk2					Hk2
Keap1	Etfa					Etfa
Kmt2c	Atp5b					Atp5b
Krtap4-13	Mavs					Mavs
Krtap4-8	Tubb5					Tubb5
Krtap9-1	Snx27					Snx27
Med20	Glg1					Glg1
Med24	Lamp1					Lamp1
Metap2	Prdx4					Prdx4
Ncoa6	Ptrh2					Ptrh2
Nkx1-1	Ywhae					Ywhae
Nufip2	Cisd2					Cisd2
Olfr122	Exd2					Exd2
Olfr55	Pigs					Pigs
Papola	Uqcrc1					Uqcrc1
Phf1	Pdia3					Pdia3
Ppargc1a	Tomm70a					Tomm70a
Prkcd	Uqcrc2					Uqcrc2
Prkd3	Itgb2					Itgb2
Prr22	Cd68					Cd68
Prrc2c	Gpam					Gpam
Psmb6	Ywhaq					Ywhaq
Psmd11	Gpd2					Gpd2
Psmg2	Pex14					Pex14
Rai14	Rab5a					Rab5a
Rasgrp3	Arcn1					Arcn1
Rhox2a	Vwa8					Vwa8
Rhox2e	Vezt					Vezt
Rhox3a	Emc3					Emc3
Rhox3c	Aifm1					Aifm1
Rhox3e	Rps27a;Uba52;Ubb;Ubc					Rps27a;Uba52;Ubb;Ubc
Rhox3f	Sqle					Sqle
Rhox3h	Acadm					Acadm
Rnf126	Tdrkh					Tdrkh
Rps6ka5	Pfkp					Pfkp
Safb2	Gramd4					Gramd4
Samd1	Plek					Plek
Sec61b	Copa					Copa
Sf3b4	Fmnl3;Fmnl2					Fmnl3;Fmnl2
Sin3a	Tomm34					Tomm34
Slc22a7	Ctage5;Mia2					Ctage5;Mia2
Slc27a4	Ptpmt1					Ptpmt1
Slc35b2	Uqcr10					Uqcr10
Slf2	Kpnb1					Kpnb1
Smad4	Cfl1					Cfl1
Smarcd1	Ppp3ca;Ppp3cb					Ppp3ca;Ppp3cb
Suz12	Arl1					Arl1
Syk	Krtcap2					Krtcap2
Taf6l	Emc2					Emc2
Tbpl1	Acaa1a;Acaa1b					Acaa1a;Acaa1b
Tfap4	Atp6v1h					Atp6v1h
Tfe3	Aldh2					Aldh2
Tfpt	Mtch2					Mtch2
Tor1b	Vamp3;Vamp2					Vamp3;Vamp2
Trem2	Rdh14					Rdh14
Trim8	Ndufa9					Ndufa9
Trmt12	Ywhab					Ywhab
Tyrobp	Uap1l1					Uap1l1
Ubr5	Napa					Napa
Utp15	Retsat					Retsat
Vcp	Lgals3					Lgals3
Vmn2r120	D17h6s53e					D17h6s53e
Vps52	Ywhaz					Ywhaz
Zfp207	Gng2					Gng2
Zfp367	Pcbp2;Pcbp3					Pcbp2;Pcbp3
Zfp692	Hspa8					Hspa8
	Gcn1l1					Gcn1l1
	Pcna					Pcna
	Ipo5					Ipo5
	Copb1					Copb1
	Hk3					Hk3
	Serpinb1a					Serpinb1a
	Clpx					Clpx
	Tacc1					Tacc1
	Hspa4					Hspa4
	Tfrc					Tfrc
	Hspa5					Hspa5
	Htra2					Htra2
	Mrps2					Mrps2
	Mia3					Mia3
	Hspa9					Hspa9
	Stat6					Stat6
	Tmem173					Tmem173
	Ndufaf1					Ndufaf1
	Acadvl					Acadvl
	Ogdh					Ogdh
	Adsl					Adsl
	Osbpl8					Osbpl8
	Txndc12					Txndc12
	Dlst					Dlst
	Ndufs1					Ndufs1
	Ppp2r1a					Ppp2r1a
	Copb2					Copb2
	Sacm1l					Sacm1l
	Ruvbl2					Ruvbl2
	Iars					Iars
	Hsph1					Hsph1
	Mpst					Mpst
	Mrpl12					Mrpl12
	Nup155					Nup155
	Arfgef3					Arfgef3
	Klrg2					Klrg2
	Srp68					Srp68
	P2rx4					P2rx4
	Rrbp1					Rrbp1
	Slc25a13					Slc25a13
	Rtn4					Rtn4
	Rpusd4					Rpusd4
	Mtdh					Mtdh
	Mthfd1					Mthfd1
	Ruvbl1					Ruvbl1
	Fcgr2					Fcgr2
	Rnh1					Rnh1
	Pdhb					Pdhb
	Slc16a1					Slc16a1
	Pdia6					Pdia6
	Tufm					Tufm
	Trap1					Trap1
	Eprs					Eprs
	Atxn10					Atxn10
	Cox4i1					Cox4i1
	Copg1					Copg1
	Comt					Comt
	Skp1					Skp1
	Vps35					Vps35
	FAM120A					FAM120A
	Slc27a4					Slc27a4
	Emc8					Emc8
	Tradd					Tradd
	Pcbp1					Pcbp1
	Cad					Cad
	Arf5;Arf1;Arf3					Arf5;Arf1;Arf3
	Ndufs7					Ndufs7
	Slc3a2					Slc3a2
	Ndufv2					Ndufv2
	Sucla2					Sucla2
	Nsf					Nsf
	Rdh13					Rdh13
	Echs1					Echs1
	Atp6v1a					Atp6v1a
	Hmgcl					Hmgcl
	Idh2					Idh2
	Cdk5;Cdk1;Cdk3;Cdk4;Cdk6;Cdk2;Cdk15;Cdk18;Cdk14;Cdk16;Cdk17;Cdk12;Cdk13					Cdk5;Cdk1;Cdk3;Cdk4;Cdk6;Cdk2;Cdk15;Cdk18;Cdk14;Cdk16;Cdk17;Cdk12;Cdk13
	Mcm5					Mcm5
	Rbm14					Rbm14
	G6pdx					G6pdx
	Mcm3					Mcm3
	Psmd5					Psmd5
	Dld					Dld
	Stx12					Stx12
	Scfd1					Scfd1
	Dync1h1					Dync1h1
	Eef2					Eef2
	Rps4x					Rps4x
	Hsp90b1					Hsp90b1
	Ube2j1					Ube2j1
	Uqcrq					Uqcrq
	Mrps7					Mrps7
	Cap1					Cap1
	Rab32					Rab32
	Lonp1					Lonp1
	Iqgap1					Iqgap1
	Stx7					Stx7
	Ran;Rasl2-9					Ran;Rasl2-9
	Rpl22l1					Rpl22l1
	Dars					Dars
	Uba1					Uba1
	Khsrp					Khsrp
	Rars					Rars
	Gstp1;Gstp2					Gstp1;Gstp2
	Rps27					Rps27
	Cct3					Cct3
	Hnrnpm					Hnrnpm
	Aco2					Aco2
	Ppp1ca;Ppp1cc;Ppp1cb					Ppp1ca;Ppp1cc;Ppp1cb
	Tom1					Tom1
	Uggt1					Uggt1
	Aaas					Aaas
	Stx16					Stx16
	Ppp2ca;Ppp2cb					Ppp2ca;Ppp2cb
	Sun2					Sun2
	Ndufa12					Ndufa12
	Rpl23					Rpl23
	Dusp3					Dusp3
	Anxa2					Anxa2
	Tpi1					Tpi1
	Txn					Txn
	Atp6v1b2					Atp6v1b2
	Hsd17b10					Hsd17b10
	Cstb					Cstb
	Ncf1					Ncf1
	Cct8					Cct8
	Eef1g					Eef1g
	Pbdc1					Pbdc1
	Ighg1					Ighg1
	Nsun2					Nsun2
	Dstn					Dstn
	Ube2l3					Ube2l3
	Rfc4					Rfc4
	Igf2bp2					Igf2bp2
	Ddx17					Ddx17
	Aimp2					Aimp2
	Rfc5					Rfc5
	Hnrnpd					Hnrnpd
	Cct6a					Cct6a
	Gigyf2					Gigyf2
	Eif4a1;Eif4a2					Eif4a1;Eif4a2
	Eef1a1					Eef1a1
	Cct5					Cct5
	Glud1					Glud1
	Eef1b					Eef1b
	Plod3					Plod3
	Psmc3					Psmc3
	Mrps15					Mrps15
	Cltc					Cltc
	Serpinb6					Serpinb6
	Glrx5					Glrx5
	Hsp90aa1					Hsp90aa1
	Nars					Nars
	Ddb1					Ddb1
	Rab3gap2					Rab3gap2
	Cct2					Cct2
	Psmc6					Psmc6
	Vim					Vim
	Prps1;Prps2					Prps1;Prps2
	Rcc2					Rcc2
	Cct7					Cct7
	Adrm1					Adrm1
	Drg1					Drg1
	Set					Set
	Ppp2r2a					Ppp2r2a
	Eif2s3x					Eif2s3x
	Capza2					Capza2
	Igf2bp3					Igf2bp3
	Psmc4					Psmc4
	Mrps34					Mrps34
	Ddx5					Ddx5
	Rps15					Rps15
	Capza1					Capza1
	Hnrnpa0					Hnrnpa0
	Elavl1					Elavl1
	Psmc2					Psmc2
	Actn1;Actn4;Actn2;Actn3					Actn1;Actn4;Actn2;Actn3
	Mrps5					Mrps5
	Alb					Alb
	Mrpl15					Mrpl15
	Rpl31					Rpl31
	Psmc5					Psmc5
	Rps10					Rps10
	Rbbp4					Rbbp4
	Rps2					Rps2
	Rfc3					Rfc3
	Capzb					Capzb
	Abcf1					Abcf1
	Rps7					Rps7
	Hnrnpk					Hnrnpk
	Matr3					Matr3
	Psmd2					Psmd2
	Eef1d					Eef1d
	Pdxk					Pdxk
	Eif4g1					Eif4g1
	Plg					Plg
	Mat2a					Mat2a
	Vars					Vars
	Rps14					Rps14
	Fip1l1					Fip1l1
	Camk2d					Camk2d
	Rps5					Rps5
	Psmd1					Psmd1
	Alyref					Alyref
	Pura					Pura
	Rps11					Rps11
	Psmd7					Psmd7
	Psmd13					Psmd13
	Rps3					Rps3
	Rps18					Rps18
	Ppm1b					Ppm1b
	Psmd12					Psmd12
	Psmd8					Psmd8
	Zfr					Zfr
	Srsf6;Srsf5;Srsf4					Srsf6;Srsf5;Srsf4
	Gnb2l1					Gnb2l1
	Flna					Flna
	Ddx3x;D1Pas1					Ddx3x;D1Pas1
	Rps17					Rps17
	Rps15a					Rps15a
	Eif2s2					Eif2s2
	Ddx21					Ddx21
	Rpl10;Rpl10l					Rpl10;Rpl10l
	Trim21					Trim21
	Hnrnpl					Hnrnpl
	Lmna					Lmna
	Hnrnpab					Hnrnpab
	Snrnp70					Snrnp70
	Rbm39					Rbm39
	Snrpa1					Snrpa1
	Mthfd1l					Mthfd1l
	Rps20					Rps20
	Hnrnpa3					Hnrnpa3
	Aldoa					Aldoa
	Bola2					Bola2
	Psmd6					Psmd6
	Capg					Capg
	Rps3a					Rps3a
	Psmd4					Psmd4
	Sfpq					Sfpq
	Rps25					Rps25
	Rps19					Rps19
	Eif2s1					Eif2s1
	Rps13					Rps13
	Rps12					Rps12
	Syncrip					Syncrip
	Tsr1					Tsr1
	Prpf19					Prpf19
	Prpsap1					Prpsap1
	Rps16					Rps16
	Gnl3					Gnl3
	Colgalt1					Colgalt1
	Rps29					Rps29
	U2af1;U2af1l4					U2af1;U2af1l4
	Rps9					Rps9
	Rbmxl1;Rbmx					Rbmxl1;Rbmx
	Rps24					Rps24
	Rpl12					Rpl12
	Myo1g					Myo1g
	Psmd3					Psmd3
	H2afy					H2afy
	Rpl27					Rpl27
	Scyl2					Scyl2
	Eno1					Eno1
	Kctd5					Kctd5
	Hnrnpa2b1					Hnrnpa2b1
	Rpl22					Rpl22
	Snd1					Snd1
	Rps26					Rps26
	Hnrnpu					Hnrnpu
	Hnrnpa1					Hnrnpa1
	Srpk1					Srpk1
	Fhod1					Fhod1
	Rpl29					Rpl29
	Rpl17					Rpl17
	Ybx3					Ybx3
	Actr1a					Actr1a
	Tmod3					Tmod3
	Rpl28					Rpl28
	Gstm7;Gstm2;Gstm1;Gstm5					Gstm7;Gstm2;Gstm1;Gstm5
	Hnrnpc					Hnrnpc
	Rpsa					Rpsa
	Rpl35					Rpl35
	Rpl5					Rpl5
	Lrrfip1					Lrrfip1
	Rpl27a					Rpl27a
	Rpl7					Rpl7
	Raly					Raly
	Rps6					Rps6
	Dhx15					Dhx15
	Hist1h2bp;Hist1h2bk;Hist1h2bc;Hist2h2bb;Hist1h2bh;Hist1h2bb;Hist1h2bm;Hist1h2bf;Hist3h2ba;Hist3h2bb;Hist2h2be;Hist1h2ba					Hist1h2bp;Hist1h2bk;Hist1h2bc;Hist2h2bb;Hist1h2bh;Hist1h2bb;Hist1h2bm;Hist1h2bf;Hist3h2ba;Hist3h2bb;Hist2h2be;Hist1h2ba
	Rpl13					Rpl13
	Lcp1					Lcp1
	Dhx9					Dhx9
	Ybx1					Ybx1
	Rpl18a					Rpl18a
	Hist2h2ac;Hist2h2aa1					Hist2h2ac;Hist2h2aa1
	Npm3					Npm3
	Rps28					Rps28
	Serbp1					Serbp1
	H3f3a;Hist1h3b;Hist1h3a;H3f3c					H3f3a;Hist1h3b;Hist1h3a;H3f3c
	Ncl					Ncl
	Rpl21					Rpl21
	Hist1h2ah;H2afj;Hist1h2ak;Hist1h2af;Hist3h2a;H2afx					Hist1h2ah;H2afj;Hist1h2ak;Hist1h2af;Hist3h2a;H2afx
	Rps8					Rps8
	Hist1h4a					Hist1h4a
	Eif3m					Eif3m
	Rpl30					Rpl30
	Rpl6					Rpl6
	Npm1					Npm1
	Eif3g					Eif3g
	Nap1l1					Nap1l1
	Snrpd3					Snrpd3
	Rpl34					Rpl34
	Rps23					Rps23
	Aldh1l2					Aldh1l2
	Mvp					Mvp
	Prpf3					Prpf3
	Hist1h1c					Hist1h1c
	Prpf4					Prpf4
	Acta1;Actc1;Actg2;Acta2					Acta1;Actc1;Actg2;Acta2
	Snrpd2					Snrpd2
	Srsf1					Srsf1
	Eif3c					Eif3c
	Eif3i					Eif3i
	Eif3b					Eif3b
	Stk38					Stk38
	Prpf31					Prpf31
	Actg1					Actg1
	Mdh2					Mdh2
	Lrrfip2					Lrrfip2
	Eif3f					Eif3f
	Eif3a					Eif3a
	Eif3l					Eif3l
	Myh10					Myh10
	Smek1					Smek1
	Glyr1					Glyr1
	Avil					Avil
	Ankfy1					Ankfy1
	Rbm10					Rbm10
	Flii					Flii
	Myo18a					Myo18a
	Tpm4					Tpm4
	Clns1a					Clns1a
	S100a4					S100a4
	Eif4b					Eif4b
	Myo1e					Myo1e
	Myo1f					Myo1f
	Ppia					Ppia
	Myl6					Myl6
	Myl12b;Myl9					Myl12b;Myl9
	Snrpd1					Snrpd1
	Wdr77					Wdr77
	Myo1d					Myo1d
	Myo1c					Myo1c
	Gsn					Gsn
	Tpm3;Tpm1					Tpm3;Tpm1
	Myo5a					Myo5a
	Arpc5l					Arpc5l
	Prmt5					Prmt5
	Arpc5					Arpc5
	Arpc3					Arpc3
	Arpc2					Arpc2
	Arpc4					Arpc4
	Myh9					Myh9
	Myh14					Myh14
	Arpc1b					Arpc1b

### Sheet: All 3 Datasets Comparison
MNV VPg associated proteins	CRISPR Positive nonredundant hits	FLAG-virus proteomics proteins	Overlap
ALYREF	0610010B08Rik	G3bp1	g3bp1
C14orf166	2210418O10Rik	Sec61b	ilf2
DDX1	Aamp	Vapa	pabpc1
DDX17	Actb	Sec62	rpl10a
DDX5	Actr2	Dpm1	rpl11
EIF3A	Actr3	Chp1	rpl13
EIF3B	Adam10	Sptlc2	rpl14
EIF3C;EIF3CL	Ahcy	Canx	rpl15
EIF3D	Ambra1	Sptlc1	rpl18
EIF3E	Apaf1	Cope	rpl24
EIF3F	Ash2l	Cse1l	rpl3
EIF3G	Atp2b1	Hnrnpf	rpl35a
EIF3H	Atxn2l	Gosr1	rpl4
EIF3I	Bbx	Hnrnph1	rpl7
EIF3J	BC005624	Mybbp1a	rpl7a
EIF3K	Bccip	Plin3	rpl8
EIF3L	Bmyc	Csnk2b	rpl9
EIF3M	Bop1	Srm	rplp2
EIF4A1	Brd4	Ptbp1	srsf3
EIF4A2	Bricd5	Xpo5
EIF4E	Brix1	Cct4
EIF4G1	Btf3	Uchl5
EIF4G3	Casp3	Rpl38
ELAVL1	Casp9	Ldha
FXR1	Cd300lf	Rplp1
G3BP1	Cdc40	Csnk2a1
G3BP2	Cdc5l	Psmc1
HNRNPA1;HNRNPA1L2	Cdkn1a	Pabpc1
HNRNPA3	Cebpb	Pkm
HNRNPDL	Cebpz	Ilf2
HNRNPM	Cfap20	Psmd11
HNRNPR	Chp1	Hnrnpul2
IGF2BP1	Clasrp	Rpl11
IGF2BP3	Cmpk1	Hdlbp
ILF2	Cmtr1	Vcp
LARP1	Col4a3bp	Rplp0
LARP4	Cript	Rpl10a
PABPC1	Csnk2a1	Puf60
PABPC4	Csnk2b	Pfn1
PUM1	Cycs	Rpl9
RBMX;RBMXL1	Dcaf7	Ssb
RPL10	Ddx27	Rpl19
RPL10A	Ddx39b	U2af2
RPL11	Ddx46	Rpl13a
RPL12	Ddx54	Rplp2
RPL13	Ddx55	Sf3b1
RPL13A;RPL13a	Ddx56	Pgk1
RPL14	Dffa	Rpl18
RPL15	Dffb	Rsl1d1
RPL17;RPL17-C18orf32	Dnajc2	Rpl26
RPL18	Dpm1	Rpl24
RPL18A	Dpm2	Rpl7a
RPL21	Dpy30	Rpl3
RPL22	Dynlt1a	Rpl4
RPL24	Dynlt1b	Rpl23a
RPL26;RPL26L1	Dynlt1c	Rpl32
RPL27	Dynlt1f	Rpl15
RPL27A	Dyrk1a	Rpl37a
RPL28	Ebna1bp2	Rpl35a
RPL3	Eif5b	Sf3b3
RPL30	Eif6	Rpl8
RPL35A	Emc6	Rpl14
RPL4	Ezh2	Actb
RPL5	Fam50a	Naca
RPL7	Fam96b	Srsf3
RPL7A	Ftsj3	Eif3e
RPL8	G3bp1	Srsf7
RPL9	Gapvd1	Jak1
RPLP0;RPLP0P6	Gemin7	Actr3
RPLP2	Gm13271	Actr2
RPS11	Gm13547	NS12
RPS13	Gm14296	NS4
RPS14	Gm14305	NS3
RPS15A	Gm14308	NS5
RPS2	Gm14322	NS7
RPS23	Gm14325	VP2
RPS25	Gm14326	NS6
RPS3A	Gm14391	VF1
RPS4X	Gm14434	VP1
RPS6	Gm3417	Gapdh
RPS7	Gm3448	Magt1
RPS8	Gm4724	Comtd1
RPS9	Gm6710	Hsd17b12
RTCB	Gml	Sgpl1
SRSF1	Gosr1	Lrpprc
SRSF3	Gpat4	Fkbp11
SYNCRIP	Gpr21	Ckap4
TRA2A	Gtpbp4	Vapb
UPF1	H2-Ke6	Pld1
USP10	H2-T3	Pi4k2a
YBX1	Hdac1	Rap2b;Rap2c;Rap2a
	Hnrnpf	Mogs
	Hnrnph1	Tbl2
	Icmt	MARC2
	Ino80	B4galnt1
	Itch	Gnb1
	Kcmf1	Fam162a
	Kdm1a	Arl8a
	Khdrbs1	Lrrc59
	Kmt2b	Yme1l1
	Kmt2d	Tram1
	Las1l	Tmpo
	Ldha	Far1
	Lsg1	Ogfod3
	Lsm12	Dnajc19
	Ly6c1	Preb
	Ly6c2	Bnip3
	Mak16	Arl8b
	Mamdc4	Pnpla7
	Mau2	Gnb2;Gnb4
	Mdm4	Rap1a
	Mettl14	Slc25a1
	Mettl26	Rac2;Rac1;Rac3
	Mettl3	Igsf6
	Msto1	Bnip3l
	Naa15	Cisd3
	Naca	Naa50
	Ncl	Tecr
	Nfrkb	Rab5c
	Nhlrc2	Tmem33
	Nifk	Rala
	Ninj1	Tmem192
	Nip7	Pgrmc2
	Nipbl	Dgke
	Nle1	B4galt7
	Nmd3	Oas1a
	Noc3l	Reep4
	Nop16	Qpctl
	Ntmt1	Rab14
	Nubp2	Sco2
	Olfr1080	Ugt1a6
	Olfr115	Cyb5b
	Olfr126	Rab31
	Olfr128	Rdh11
	Olfr1281	Emd
	Olfr133	Cyc1
	Olfr761	Ncstn
	Pabpc1	Immt
	Pagr1a	Rab11b;Rab11a
	Pak1ip1	Rab7a
	Paxip1	Vps45
	Pcyt2	Afg3l1
	Pdcl	Fkbp8
	Pfn1	Rab18
	Pgk1	Ralb
	Pgp	Synj2bp
	Phf5a	Dhrs7b
	Pkm	Dia1
	Pknox1	Timm50
	Plin3	Rab1A
	Plin4	Ssr1
	Ppa1	Slc25a5
	Ppcdc	Gnai2
	Ppcs	Sec61a1
	Ppih	Rhog
	Ppp1r10	Sec22b
	Ppp4c	Syngr1
	Prpf40a	Selk
	Ptar1	Ndufa8
	Ptbp1	Dnaja2
	Ptchd4	Slc25a4
	Ptges2	Apmap
	Ptma	Dhrs13
	Ptpa	Pam16
	Ptprm	Cyb5r3
	Puf60	Slirp
	Pycrl	Prdx1
	Rabl6	Tmem206
	Rad21	Samm50
	Rbbp5	Sdhb
	Rbm22	Ndufa4
	Rbm25	Phgdh
	Rhox4a	Rtn3
	Rhox4b	Vti1b
	Rhox4c	Tmed10
	Rhox4d	Dhdds
	Rhox4e	Rab2a;Rab2b
	Rhox4f	Tm9sf3
	Rhox4g	Usmg5
	Rif1	Trim32
	Rnf151	Trappc5
	Rpl10	Slc25a11
	Rpl10a	Pld2
	Rpl11	Rab6b;Rab6a
	Rpl13	Rab1b
	Rpl14	Ergic1
	Rpl15	Bri3bp
	Rpl18	Abhd12
	Rpl19	Galnt3
	Rpl23	Gng5
	Rpl24	Gna13
	Rpl26	Tapbp
	Rpl3	Rpn1
	Rpl32	Tpp1
	Rpl35a	Cux1
	Rpl36	Reep3
	Rpl36al	Nras;Hras
	Rpl37	Letm1
	Rpl37a	Tmed9
	Rpl37rt	Sec63
	Rpl38	Ddost
	Rpl4	H2-D1;H2-L
	Rpl6	Derl1
	Rpl7	Atp5j2
	Rpl7a	Atp2a2
	Rpl7l1	Chchd3
	Rpl8	Lpl
	Rpl9	Stk11ip
	Rplp0	Hadhb
	Rplp1	Hadha
	Rplp2	Trappc3
	Rreb1	Wdr11
	Rsl1d1	Acad9
	Rsl24d1	Ssr4
	Sbds	Hmox1
	Sbp	Prdx2
	Sdad1	Afg3l2
	Sec23b	Pfkl
	Sec62	Dnaja1
	Sf1	Cox5a
	Sf3a1	Ugt1a7c
	Sf3a2	Lman2
	Sf3a3	Rab8b
	Sf3b1	Ubxn4
	Sf3b2	Galk1
	Sf3b3	Dhrs1
	Sf3b5	Rab4b
	Sgf29	Fam20b
	Shoc2	Por
	Slc4a7	Ppp4r1
	Smarca4	Ephx1
	Smarcb1	Sec61g
	Smarcc1	Srprb
	Smarce1	Pgam5
	Smc3	Scamp3
	Snrpb2	Ndufaf6
	Snupn	Mlec
	Spout1	Aldh3b1
	Sptlc1	Asph
	Sptlc2	Rab10
	Sptssa	Adpgk
	Srm	Tardbp
	Srsf11	Dcakd
	Srsf3	Tmx1
	Srsf7	Spag9
	Stag2	Aup1
	Stat1	Tmco1
	Tank	Tamm41
	Tcte3	Spcs3
	Tmem30a	Phb2
	Tmx2	Tor1aip1
	Tor1a	Slc25a3
	Tprn	Phb
	Traf2	Pnpla6
	Traf3	Mtx2
	Trir	Vrk2
	Ttc33	Rhoc;Rhoa
	Ttf1	Cisd1
	U2af2	Bri3
	Uba52	Rpn2
	Ubr4	Abcd3
	Uchl5	Agps
	Unc93a	Zw10
	Uqcc2	Hmox2
	Urb1	Gnai3
	Usp16	Sfxn1
	Vapa	Cd44
	Vcpip1	Stx8
	Virma	Tmem55b
	Vmac	Atad3
	Vmn2r93	Dad1
	Wasf2	Faf2
	Wdr12	Atp5a1
	Wdr18	Gba
	Wdr74	Vat1
	Wdr82	Dnaja3
	Wrap53	Cyb5r1
	Wtap	Psap
	Zc3h13	Sec11a
	Abt1	Hsp90ab1
	Actr5	Vdac1
	Actr8	Ilvbl
	Adipor2	Atp5f1
	Arf1	Gpnmb
	Atat1	Tubb3
	Atp1b3	Atp5c1
	BB287469	Sfxn3
	Brd9	Ptges2
	Canx	Slc25a12
	Casc3	Ndufs3
	Ccnk	Sdha
	Cct4	Atp5h
	Cd274	Nceh1
	Cdk12	Vdac2
	Cnot10	Lamp2
	Cse1l	Vamp4
	Csnk1a1	Tuba1b
	Cul4b	Mfge8
	Cwf19l1	Lbr
	Ddi2	Hook2
	Dhfr	Atad1
	Drap1	Dnajb12
	Eed	Dhrs7
	Eif1a	Atp1a1
	Elmsan1	Atp1b3
	Etf1	Dnajc11
	Fam91a1	Stoml2
	Fli1	Nfs1
	Fnbp4	Mrps23
	Fzr1	Atp5i
	G2e3	Rab21
	Gm11559	H2-K1
	Gm11567	Rab9a
	Gm11568	Adam8
	Gm1604b	Farsa
	Gm2016	Ywhag
	Gm2022	Hsd17b8
	Gm21319	Chchd6
	Gm4027	Acbd3
	Gm5662	Lamtor1
	Gm5934	Mgst3
	Gm8300	Ywhah
	Gm9992	Sqrdl
	Gnb2	Tubb4b;Tubb4a
	Gpank1	Acsl1
	H2-Q7	Nipsnap1
	H2-Q9	Atp5o
	Hdlbp	Ecsit
	Hist1h4m	Bzw2
	Hist1h4n	Cdc42
	Hmgb1	Cbr4
	Hnrnpu	Hspd1
	Ifnar1	Myof
	Ifnar2	Tmed5
	Ilf2	Eif5a;Eif5a2
	Irf9	Aars
	Jak1	Hk2
	Keap1	Etfa
	Kmt2c	Atp5b
	Krtap4-13	Mavs
	Krtap4-8	Tubb5
	Krtap9-1	Snx27
	Med20	Glg1
	Med24	Lamp1
	Metap2	Prdx4
	Ncoa6	Ptrh2
	Nkx1-1	Ywhae
	Nufip2	Cisd2
	Olfr122	Exd2
	Olfr55	Pigs
	Papola	Uqcrc1
	Phf1	Pdia3
	Ppargc1a	Tomm70a
	Prkcd	Uqcrc2
	Prkd3	Itgb2
	Prr22	Cd68
	Prrc2c	Gpam
	Psmb6	Ywhaq
	Psmd11	Gpd2
	Psmg2	Pex14
	Rai14	Rab5a
	Rasgrp3	Arcn1
	Rhox2a	Vwa8
	Rhox2e	Vezt
	Rhox3a	Emc3
	Rhox3c	Aifm1
	Rhox3e	Rps27a;Uba52;Ubb;Ubc
	Rhox3f	Sqle
	Rhox3h	Acadm
	Rnf126	Tdrkh
	Rps6ka5	Pfkp
	Safb2	Gramd4
	Samd1	Plek
	Sec61b	Copa
	Sf3b4	Fmnl3;Fmnl2
	Sin3a	Tomm34
	Slc22a7	Ctage5;Mia2
	Slc27a4	Ptpmt1
	Slc35b2	Uqcr10
	Slf2	Kpnb1
	Smad4	Cfl1
	Smarcd1	Ppp3ca;Ppp3cb
	Suz12	Arl1
	Syk	Krtcap2
	Taf6l	Emc2
	Tbpl1	Acaa1a;Acaa1b
	Tfap4	Atp6v1h
	Tfe3	Aldh2
	Tfpt	Mtch2
	Tor1b	Vamp3;Vamp2
	Trem2	Rdh14
	Trim8	Ndufa9
	Trmt12	Ywhab
	Tyrobp	Uap1l1
	Ubr5	Napa
	Utp15	Retsat
	Vcp	Lgals3
	Vmn2r120	D17h6s53e
	Vps52	Ywhaz
	Zfp207	Gng2
	Zfp367	Pcbp2;Pcbp3
	Zfp692	Hspa8
		Gcn1l1
		Pcna
		Ipo5
		Copb1
		Hk3
		Serpinb1a
		Clpx
		Tacc1
		Hspa4
		Tfrc
		Hspa5
		Htra2
		Mrps2
		Mia3
		Hspa9
		Stat6
		Tmem173
		Ndufaf1
		Acadvl
		Ogdh
		Adsl
		Osbpl8
		Txndc12
		Dlst
		Ndufs1
		Ppp2r1a
		Copb2
		Sacm1l
		Ruvbl2
		Iars
		Hsph1
		Mpst
		Mrpl12
		Nup155
		Arfgef3
		Klrg2
		Srp68
		P2rx4
		Rrbp1
		Slc25a13
		Rtn4
		Rpusd4
		Mtdh
		Mthfd1
		Ruvbl1
		Fcgr2
		Rnh1
		Pdhb
		Slc16a1
		Pdia6
		Tufm
		Trap1
		Eprs
		Atxn10
		Cox4i1
		Copg1
		Comt
		Skp1
		Vps35
		FAM120A
		Slc27a4
		Emc8
		Tradd
		Pcbp1
		Cad
		Arf5;Arf1;Arf3
		Ndufs7
		Slc3a2
		Ndufv2
		Sucla2
		Nsf
		Rdh13
		Echs1
		Atp6v1a
		Hmgcl
		Idh2
		Cdk5;Cdk1;Cdk3;Cdk4;Cdk6;Cdk2;Cdk15;Cdk18;Cdk14;Cdk16;Cdk17;Cdk12;Cdk13
		Mcm5
		Rbm14
		G6pdx
		Mcm3
		Psmd5
		Dld
		Stx12
		Scfd1
		Dync1h1
		Eef2
		Rps4x
		Hsp90b1
		Ube2j1
		Uqcrq
		Mrps7
		Cap1
		Rab32
		Lonp1
		Iqgap1
		Stx7
		Ran;Rasl2-9
		Rpl22l1
		Dars
		Uba1
		Khsrp
		Rars
		Gstp1;Gstp2
		Rps27
		Cct3
		Hnrnpm
		Aco2
		Ppp1ca;Ppp1cc;Ppp1cb
		Tom1
		Uggt1
		Aaas
		Stx16
		Ppp2ca;Ppp2cb
		Sun2
		Ndufa12
		Rpl23
		Dusp3
		Anxa2
		Tpi1
		Txn
		Atp6v1b2
		Hsd17b10
		Cstb
		Ncf1
		Cct8
		Eef1g
		Pbdc1
		Ighg1
		Nsun2
		Dstn
		Ube2l3
		Rfc4
		Igf2bp2
		Ddx17
		Aimp2
		Rfc5
		Hnrnpd
		Cct6a
		Gigyf2
		Eif4a1;Eif4a2
		Eef1a1
		Cct5
		Glud1
		Eef1b
		Plod3
		Psmc3
		Mrps15
		Cltc
		Serpinb6
		Glrx5
		Hsp90aa1
		Nars
		Ddb1
		Rab3gap2
		Cct2
		Psmc6
		Vim
		Prps1;Prps2
		Rcc2
		Cct7
		Adrm1
		Drg1
		Set
		Ppp2r2a
		Eif2s3x
		Capza2
		Igf2bp3
		Psmc4
		Mrps34
		Ddx5
		Rps15
		Capza1
		Hnrnpa0
		Elavl1
		Psmc2
		Actn1;Actn4;Actn2;Actn3
		Mrps5
		Alb
		Mrpl15
		Rpl31
		Psmc5
		Rps10
		Rbbp4
		Rps2
		Rfc3
		Capzb
		Abcf1
		Rps7
		Hnrnpk
		Matr3
		Psmd2
		Eef1d
		Pdxk
		Eif4g1
		Plg
		Mat2a
		Vars
		Rps14
		Fip1l1
		Camk2d
		Rps5
		Psmd1
		Alyref
		Pura
		Rps11
		Psmd7
		Psmd13
		Rps3
		Rps18
		Ppm1b
		Psmd12
		Psmd8
		Zfr
		Srsf6;Srsf5;Srsf4
		Gnb2l1
		Flna
		Ddx3x;D1Pas1
		Rps17
		Rps15a
		Eif2s2
		Ddx21
		Rpl10;Rpl10l
		Trim21
		Hnrnpl
		Lmna
		Hnrnpab
		Snrnp70
		Rbm39
		Snrpa1
		Mthfd1l
		Rps20
		Hnrnpa3
		Aldoa
		Bola2
		Psmd6
		Capg
		Rps3a
		Psmd4
		Sfpq
		Rps25
		Rps19
		Eif2s1
		Rps13
		Rps12
		Syncrip
		Tsr1
		Prpf19
		Prpsap1
		Rps16
		Gnl3
		Colgalt1
		Rps29
		U2af1;U2af1l4
		Rps9
		Rbmxl1;Rbmx
		Rps24
		Rpl12
		Myo1g
		Psmd3
		H2afy
		Rpl27
		Scyl2
		Eno1
		Kctd5
		Hnrnpa2b1
		Rpl22
		Snd1
		Rps26
		Hnrnpu
		Hnrnpa1
		Srpk1
		Fhod1
		Rpl29
		Rpl17
		Ybx3
		Actr1a
		Tmod3
		Rpl28
		Gstm7;Gstm2;Gstm1;Gstm5
		Hnrnpc
		Rpsa
		Rpl35
		Rpl5
		Lrrfip1
		Rpl27a
		Rpl7
		Raly
		Rps6
		Dhx15
		Hist1h2bp;Hist1h2bk;Hist1h2bc;Hist2h2bb;Hist1h2bh;Hist1h2bb;Hist1h2bm;Hist1h2bf;Hist3h2ba;Hist3h2bb;Hist2h2be;Hist1h2ba
		Rpl13
		Lcp1
		Dhx9
		Ybx1
		Rpl18a
		Hist2h2ac;Hist2h2aa1
		Npm3
		Rps28
		Serbp1
		H3f3a;Hist1h3b;Hist1h3a;H3f3c
		Ncl
		Rpl21
		Hist1h2ah;H2afj;Hist1h2ak;Hist1h2af;Hist3h2a;H2afx
		Rps8
		Hist1h4a
		Eif3m
		Rpl30
		Rpl6
		Npm1
		Eif3g
		Nap1l1
		Snrpd3
		Rpl34
		Rps23
		Aldh1l2
		Mvp
		Prpf3
		Hist1h1c
		Prpf4
		Acta1;Actc1;Actg2;Acta2
		Snrpd2
		Srsf1
		Eif3c
		Eif3i
		Eif3b
		Stk38
		Prpf31
		Actg1
		Mdh2
		Lrrfip2
		Eif3f
		Eif3a
		Eif3l
		Myh10
		Smek1
		Glyr1
		Avil
		Ankfy1
		Rbm10
		Flii
		Myo18a
		Tpm4
		Clns1a
		S100a4
		Eif4b
		Myo1e
		Myo1f
		Ppia
		Myl6
		Myl12b;Myl9
		Snrpd1
		Wdr77
		Myo1d
		Myo1c
		Gsn
		Tpm3;Tpm1
		Myo5a
		Arpc5l
		Prmt5
		Arpc5
		Arpc3
		Arpc2
		Arpc4
		Myh9
		Myh14
		Arpc1b
